# Detection of circulating extracellular mRNAs by modified small RNA-sequencing analysis

**DOI:** 10.1101/507681

**Authors:** Kemal M. Akat, Youngmin A. Lee, Arlene Hurley, Pavel Morozov, Klaas E.A. Max, Miguel Brown, Kimberly Bogardus, Anuoluwapo Sopeyin, Kai Hildner, Thomas Diacovo, Markus F. Neurath, Martin Borggrefe, Thomas Tuschl

## Abstract

Extracellular mRNAs (ex-mRNAs) potentially supersede extracellular miRNAs (ex-miRNAs) and other RNA classes as biomarkers. Here, we present a comprehensive extracellular RNA (exRNA) study in human blood circulation based on conventional small RNA-sequencing (sRNA-seq) and sRNA-seq after T4 polynucleotide kinase (PNK) end-treatment of total exRNA isolated from serum and platelet-poor EDTA, ACD, and heparin plasma. Applying strict criteria for read mapping and annotation, we found that compared to conventional sRNA-seq PNK-treatment increased the detection of informative ex-mRNAs reads up to 50-fold. Based on captured ex-mRNAs from healthy individuals, we concluded that the exRNA pool is dominated by hematopoietic cells and platelets, with additional contribution from the liver. About 60% of the 15- to 42-nt long reads originated from the coding sequences, in a pattern reminiscent of ribosome-profiling studies for high abundance transcripts. Blood sample type had a considerable influence on the exRNA profile. The number of detected distinct ex-mRNA transcripts ranged from on average ~350 to 1100 in the different plasma types. In serum, additional transcripts from neutrophils and hematopoietic cells increased this number to ~2300. For EDTA and ACD, in particular, we found evidence of destabilization of mRNA and non-coding RNA ribonucleoprotein complexes. In a proof-of-concept study, we compared patients with acute coronary syndrome (ACS) to healthy controls. The improved tissue resolution of ex-mRNAs after PNK-treatment enabled us to detect a neutrophil-signature in ACS that escaped detection in an ex-miRNA analysis. Thus, ex-mRNAs provide superior resolution for the study of exRNA changes in vivo and ex vivo. They can be readily studied by sRNA-seq after T4 PNK end-treatment.
