## Supplementary Data 2 for "Detection of circulating extracellular mRNAs by modified small RNA-sequencing analysis"

### Sheet: Supplemental Data 2
	Untreated				PNK-treated
Distance	Serum	EDTA	ACD	Heparin	Serum	EDTA	ACD	Heparin
0	2.03	1.72	3.79	1	2.08	4.07	4.81	2.74	All mapping locations combined
1	19.66	18.43	24.27	11.69	17.79	31.44	33.75	27.33
2	23.99	22.75	20.47	22.43	29.81	30.64	30.92	34.05
0	1.51	1.46	3.4	1.53	15.52	12.98	15.17	17.77	1 mapping location
1	12.86	12.77	18.77	13.01	30.68	43.92	43.45	35.63
2	23.42	21.71	20.51	20.62	41.23	41.62	40.48	41.03
0	1.87	1.33	3.02	1.08	2.37	4.59	6.22	3.98	2 mapping locations
1	13.84	12.84	19.06	8	23.02	41.94	43.36	38.86
2	23.51	24.04	18.79	24.48	36.27	37.79	36.2	40.11
0	3.61	2.9	4.78	0.62	0.74	1.64	2.14	0.91	>2 mapping locations
1	34.77	32.11	33.17	12.05	12.93	23.92	27.56	21.84
2	24.69	23.24	21.14	23.39	22.8	23.47	24.46	28.85
