## Supplementary Data 5 for "Detection of circulating extracellular mRNAs by modified small RNA-sequencing analysis"

### Sheet: Supplemental Data 5
C2 gene set	Number of genes in set	Proportion of genes down	Proportion of genes up	Direction	PValue	FDR	PValue.Mixed	FDR.Mixed
KEGG_RIBOSOME	76	0	0.657895	Up	0.002	0.0216667	0.001	0.001
REACTOME_3_UTR_MEDIATED_TRANSLATIONAL_REGULATION	92	0	0.608696	Up	0.003	0.0216667	0.003	0.003
REACTOME_SRP_DEPENDENT_COTRANSLATIONAL_PROTEIN_TARGETING_TO_MEMBRANE	93	0.0215054	0.55914	Up	0.003	0.0216667	0.001	0.001
BILANGES_SERUM_RESPONSE_TRANSLATION	27	0.0740741	0.518519	Up	0.006	0.0281667	0.001	0.001
REACTOME_TRANSLATION	127	0.015748	0.503937	Up	0.006	0.0281667	0.003	0.003
BIERIE_INFLAMMATORY_RESPONSE_TGFB1	3	0.666667	0.333333	Down	0.007	0.0281667	0.001	0.001
SEKI_INFLAMMATORY_RESPONSE_LPS_UP	53	0.301887	0.0377358	Down	0.017	0.0612857	0.001	0.001
ZHOU_INFLAMMATORY_RESPONSE_LIVE_UP	308	0.224026	0.0519481	Down	0.023	0.0625625	0.001	0.001
ZHOU_INFLAMMATORY_RESPONSE_FIMA_DN	189	0.201058	0.0793651	Down	0.024	0.0625625	0.001	0.001
REACTOME_INFLAMMASOMES	15	0.333333	0.0666667	Down	0.026	0.0625625	0.002	0.002
REACTOME_THE_NLRP3_INFLAMMASOME	10	0.4	0.1	Down	0.028	0.0625625	0.003	0.003
NEMETH_INFLAMMATORY_RESPONSE_LPS_UP	79	0.303797	0.0759494	Down	0.033	0.0625625	0.001	0.001
ZHOU_INFLAMMATORY_RESPONSE_LPS_UP	243	0.218107	0.0576132	Down	0.034	0.0625625	0.001	0.001
ZHOU_INFLAMMATORY_RESPONSE_FIMA_UP	319	0.200627	0.0532915	Down	0.035	0.0625625	0.001	0.001
NEMETH_INFLAMMATORY_RESPONSE_LPS_DN	27	0.222222	0.0740741	Down	0.038	0.0625625	0.001	0.001
FULCHER_INFLAMMATORY_RESPONSE_LECTIN_VS_LPS_DN	390	0.248718	0.0589744	Down	0.039	0.0625625	0.001	0.001
WUNDER_INFLAMMATORY_RESPONSE_AND_CHOLESTEROL_DN	10	0.1	0.3	Up	0.045	0.0680588	0.002	0.002
ZHOU_INFLAMMATORY_RESPONSE_LIVE_DN	262	0.171756	0.0725191	Down	0.059	0.0845	0.001	0.001
OKUMURA_INFLAMMATORY_RESPONSE_LPS	141	0.148936	0.070922	Down	0.086	0.117	0.001	0.001
REACTOME_POST_TRANSLATIONAL_MODIFICATION_SYNTHESIS_OF_GPI_ANCHORED_PROTEINS	17	0.235294	0	Down	0.113	0.14625	0.017	0.01716
SEKI_INFLAMMATORY_RESPONSE_LPS_DN	14	0.214286	0	Down	0.127	0.156619	0.005	0.005
FULCHER_INFLAMMATORY_RESPONSE_LECTIN_VS_LPS_UP	441	0.192744	0.0975057	Down	0.194	0.228682	0.001	0.001
LOPEZ_TRANSLATION_VIA_FN1_SIGNALING	29	0.206897	0.103448	Down	0.242	0.273	0.001	0.001
REACTOME_POST_TRANSLATIONAL_PROTEIN_MODIFICATION	133	0.165414	0.0827068	Down	0.259	0.280042	0.001	0.001
REACTOME_PRE_NOTCH_TRANSCRIPTION_AND_TRANSLATION	27	0.111111	0	Down	0.29	0.30108	0.279	0.279
WUNDER_INFLAMMATORY_RESPONSE_AND_CHOLESTEROL_UP	47	0.12766	0.12766	Down	0.347	0.347	0.001	0.001
