## Supplementary Data 7 for "Detection of circulating extracellular mRNAs by modified small RNA-sequencing analysis"

### Sheet: README
Table shows subset of tissues and genes from Supplementary Data 6.
The subset of genes corresponds to the 144 ex-mRNAs detected in circulation with a tissue-specificity score (TSS) > 3.

### Sheet: Supplementary Data 7
Gene	RBC	Platetets	Neutrophil1	PBMC1	Bcells	Monocytes	TCellsCD4	TCellsCD8	HUVEC	Liver	Lung	Muscle1	KidneyMedulla	KidneyCortex	AdrenalMedulla	Chondrocytes	Osteoblasts
ENSG00000014257 | ACPP	0	0.0832234	34.5118	4.27518	5.96419	11.7748	0.233552	0.205657	0.0161198	0.0698013	2.19025	0	6.4976	9.58486	1.24655	0	0.0177142
ENSG00000164742 | ADCY1	0.00564215	0	0	0.00453731	0.165737	0	0.00904734	0.0119501	0.269761	3.74228	0.226256	2.5527	2.26738	1.48843	1.52808	0.152098	0.17567
ENSG00000181092 | ADIPOQ	0	0	0.0206379	0.013308	0	0	0	0	0.0146521	0	0.0201095	0.209267	0	0	0	0.0318646	0.225419
ENSG00000187546 | AGMO	0	0	0.212328	0	0	0	0	0	0.103637	61.4129	0.0517228	0.0897081	0.710133	1.73311	0.0971433	0.266363	1.57372
ENSG00000158578 | ALAS2	677.909	1.37358	0.40151	1.17947	3.01536	0.150791	0.143405	0.555617	0.031673	0.0457165	0.56511	0.0502629	0.363284	0.0410302	0	0	0
ENSG00000163631 | ALB	0	0	0.0281915	0.0545364	0.0866123	0	0.0724966	0.223432	0	69480.5	0.0274696	0.0317622	1.11504	32.8247	0.791079	0.0217636	0.043989
ENSG00000136872 | ALDOB	0	0.0569491	0	0	0.0795565	0	0	0.0659668	0	4979.15	1.09759	0.0875242	217.252	3639.72	2.51163	0	0.0303041
ENSG00000106927 | AMBP	0	0	0	0	0.119422	0.0225232	0	0	0	6958.53	1.36352	0	78.0295	25.0964	0.0569089	0.108029	0
ENSG00000165566 | AMER2	0	0	0	0	0	0	0	0	0	0	0	0	0.114875	0.00412817	0.323098	0	0
ENSG00000128383 | APOBEC3A	0.00971225	1.02112	1255.74	24.444	32.9003	333.168	0.207651	0.348557	0.315306	3.78568	6.67608	0.11372	0.0939354	0.167096	0.123146	0.327271	0.047249
ENSG00000084674 | APOB	0.0020593	0	0.00642046	0.00828026	0	0	0.012383	0	0.168656	842.324	0.0500485	0.159141	0.0149379	0.0295247	0.00783322	0.421307	0.0300548
ENSG00000175336 | APOF	0	0	0	0	0.227397	0	0.0713764	0.0314256	0	348.539	0	0	0	0	0	0	0
ENSG00000103569 | AQP9	0	0.539344	1814.91	64.2933	11.8593	106.761	0.0945985	0.0166599	0	421.177	42.2102	0.0663128	0.0342349	0.460122	0.359045	0.954196	0.18368
ENSG00000167311 | ART5	0	0	0.0562996	0	0	0	0	0.0637432	0	1.6731	1.0423	8.30939	0.523949	0.56957	0.343439	0.869258	1.14202
ENSG00000167654 | ATCAY	0.00565155	0	0	0	0	0.0170164	0	0	0.166755	0	0.0171692	0.853641	0	0	12.0171	0.0136028	0
ENSG00000147614 | ATP6V0D2	0	0.0463729	0	0	0	0	0	0.0537158	0.112276	0	0.585559	0	81.241	91.3982	2.70119	0.0488344	0.518201
ENSG00000177324 | BEND2	0	20.251	0.102655	1.37687	0.252309	0	0	0.0348684	0	0.0210392	0	0	0	0	0	0	0
ENSG00000162399 | BSND	0	0	0.0548402	0.0176814	0.0421212	0.0132402	0	0.0310454	0	0	0.080154	0	80.2872	29.7073	0.0334536	0	0
ENSG00000125730 | C3	0	0.0502818	1.18889	0.464404	7.62716	1.45174	0.022048	0.0711868	0.0405801	3905.93	361.872	6.62009	9.38873	19.0404	171.465	56.2956	8.01797
ENSG00000134830 | C5AR2	0	0.0410415	137.317	3.78159	6.97805	11.0228	0.0764841	0.118851	0.00824756	1.49164	2.87759	0	2.68652	1.06841	0.443976	3.87901	1.52875
ENSG00000142408 | CACNG8	0	0	0.261217	0.0491287	0.0222926	0.0262775	0.0139946	0.0246461	3.03681	0	0.180291	0.0858382	0.0506458	0.0100101	0.0265579	0	0.00849154
ENSG00000164304 | CAGE1	0	0	0	0.419521	0.027761	0.0523574	0.0174275	0.0460378	0.0192455	0	0.0264137	0	0.0315347	0.0498625	0	0.0418541	0.021149
ENSG00000197651 | CCER1	0	0	0	0	0	0	0	0.0332274	0	0	0	0.0330644	0	0	0	0	0
ENSG00000186407 | CD300E	0.00406921	2.32513	23.2424	38.3359	79.4303	451.606	0.342567	0.2011	0	4.2383	14.5625	0.114351	0.413246	0.583412	0.247657	0.0195884	0
ENSG00000081138 | CDH7	0	0	0	0	0	0.00316335	0	0	0	0	0	0	0	0.0120504	0.0399639	0	0
ENSG00000170956 | CEACAM3	0	0.181276	325.402	0.259113	8.19066	9.4353	0.0198718	0	0.0329173	1.15614	4.93943	0	0.143831	0.227425	0.150846	0	0
ENSG00000133048 | CHI3L1	0	0.0204786	989.039	0.9367	0.0715203	0.580018	0	0	0	676.844	37.6177	0.0314733	0.812425	25.6663	0.204491	19058.8	1986.94
ENSG00000105205 | CLC	0	0.659444	291.155	49.4986	1.15153	0.289574	0.289159	2.46134	0	0.921817	48.2085	0	0	0	0.36583	0	0
ENSG00000166523 | CLEC4E	0	0.633941	377.43	40.8336	6.78289	162.413	0.0758116	0.0445044	0	4.26971	6.39626	0	1.87479	0.686875	0.479567	0	0
ENSG00000172243 | CLEC7A	0	0.416415	857.546	64.5912	56.1245	210.946	2.01583	0.565961	0.161313	6.68244	12.4646	0.383989	1.71808	0.940365	2.07908	0	0
ENSG00000146352 | CLVS2	0.00132936	0	0	0	0	0	0	0	0	0.00849447	0	0.00933922	0.009643	0.00762372	1.11246	0.0383957	0
ENSG00000140932 | CMTM2	0	4.66891	642.762	0.906714	0.296471	5.39177	0	0.889664	0	1.01712	13.7012	0	0.192441	0.380358	0	0.0638539	0.129062
ENSG00000174469 | CNTNAP2	0.00183197	0.0125614	0.0114234	0.412507	3.17618	0.00551594	0.00734404	0.022634	0.0162204	1.40474	0.0111309	0	0	0.0157593	1.5052	0	0.659513
ENSG00000203710 | CR1	0.60827	0.0669605	222.605	11.1879	14.7125	9.58831	1.38746	1.15438	0.00589535	1.40548	0.163198	0.00308732	0.164217	1.9285	0.197553	0	0
ENSG00000100368 | CSF2RB	0.00305353	0.265206	1543.93	21.9776	33.3438	63.5763	3.77024	2.91032	88.9487	5.05355	19.0354	0.343235	0.553749	0.840561	0.673676	0	2.37681
ENSG00000119535 | CSF3R	0	1.29994	4245.46	20.9173	23.9895	347.631	0.442938	0.645792	0	9.65288	35.5696	0.229054	0.959157	0.986838	1.90163	0.0087194	0
ENSG00000163464 | CXCR1	0	0.140256	2282.09	2.28238	0.783734	0.757541	0.0738006	0.0866477	0.0271665	5.84256	12.7887	0.0862226	0	0.140769	0.093369	0	0
ENSG00000180871 | CXCR2	0	0.518412	2952.92	1.37752	0.792103	1.47968	0.0757725	0.116764	0	3.86492	5.11054	0.0663949	0	0	0.179745	0	0
ENSG00000140505 | CYP1A2	0	0	0.0348983	0.0112518	0	0.0337022	0	0	0	219.293	0	0	0.284182	0	0	0	0
ENSG00000186115 | CYP4F2	0	0	5.93728	0.0586154	0.00387876	0.0292615	0	0	0.0215118	155.917	0.0738104	0	0.863581	43.1244	0	0	0
ENSG00000186529 | CYP4F3	0.00276739	0	620.506	0.778918	0.112659	1.14154	0	0.0293066	0.0122513	150.877	1.06771	0	0.411523	30.1495	0.0421066	0	0.013463
ENSG00000187775 | DNAH17	0	0	6.46583	0.125768	0.686979	1.46117	0.417965	0.358006	0	0	0.489509	0.146495	0.330022	0.0217429	0.0793184	0.0182508	0
ENSG00000162490 | DRAXIN	0	0.00950057	0.414713	0.518128	0.325165	0.137672	0.0166636	0.0733663	0.736077	0	0.227303	0.0292025	0.0150762	0.178788	0	0.130063	0.272997
ENSG00000189269 | DRICH1	0.0234526	0	4.38721	0.424354	1.72229	0.529606	2.1624	2.35945	0.311476	0.44958	2.42243	0.329527	1.44604	2.08473	0.802887	0.677381	0.798661
ENSG00000145242 | EPHA5	0.00310539	0	0	0	0	0	0	0	11.1012	0	0	0	0.0112631	0.0178091	0.366184	0.0074744	0.566527
ENSG00000134398 | ERN2	0	0	0.0190481	0	0	0	0.0244919	0	0	0.117118	0.278406	0	0.132953	0.105112	0.836622	0.0588202	0.014861
ENSG00000178997 | EXD1	0	0	0.052009	0	0	0.0125566	0	0.0147214	0.0369245	0	0.0253387	0	0.0605025	0	0.0951798	0	0.0405766
ENSG00000170613 | FAM71B	0	0	0	0.0244095	0	0	0	0.0428588	0	0	0	0	0	0	0	0	0
ENSG00000165323 | FAT3	0.00158378	0	0	0.00636824	0	0	0	0.00559076	1.3497	0.00506011	0.279065	0.0667599	0.0919085	0.0272485	0.0662688	1.15123	2.78148
ENSG00000143226 | FCGR2A	0.0057462	6.99356	1000.65	40.0838	33.7179	172.313	0.086383	0.263693	0	8.38394	36.374	0.35323	8.73077	4.77551	9.50257	0.871328	0.216648
ENSG00000162747 | FCGR3B	0	0.641588	7119.39	11.8798	8.79515	2.53754	0.054772	0.137149	0	19.2362	32.3304	0.133683	0.774852	1.14684	2.94819	0	0
ENSG00000126262 | FFAR2	0	0.227333	1111.6	22.5106	10.344	32.8356	0.0569616	0	0	2.90543	17.871	0.049912	0	0.0814876	0.0540489	0	0
ENSG00000142621 | FHAD1	0	0	0.0520436	0.0495242	0.0494906	0.12924	0.00477979	0.00841779	0.0738979	0.0152376	0.463643	0	0.458394	0.136757	0.335618	0.0975735	1.1485
ENSG00000171051 | FPR1	0	1.77572	2486.79	119.75	40.3479	485.412	0.471899	0.290874	0	23.017	34.2236	0.0826993	1.32353	1.38392	3.0896	0	0.286336
ENSG00000171049 | FPR2	0	0.22635	570.791	18.6409	3.17522	17.0958	0	0	0	5.22072	3.73567	0	0.149662	0	0.125569	0.00496593	0.0401489
ENSG00000260230 | FRRS1L	0.00558778	0	0	0	0	0	0	0	0.0824573	0	0.0452677	0	0.027022	0.0106818	4.74693	3.21886	1.2867
ENSG00000172461 | FUT9	0.00111288	0	0	0	0	0	0	0.00785697	0	0	0	0	0.0726546	0.00638228	0.160862	0	0
ENSG00000109158 | GABRA4	0	0	0	0.00506058	0.0120555	0.0113683	0	0	0	0	0.00764693	0	0	0.057742	0	0.0787606	0
ENSG00000115271 | GCA	0.00833388	0.34286	1167.24	32.739	15.8325	67.123	2.87317	1.51506	4.90693	9.93163	12.0767	1.49299	9.21907	4.89888	5.3257	6.17814	3.56782
ENSG00000168243 | GNG4	0.00282682	0	0	0.0227328	0.00902578	0.00851135	0.0339966	0	0.463032	0.0180631	0.206106	0	0.22556	0.924057	9.0538	0.0136078	0.0412565
ENSG00000084110 | HAL	0	0	237.488	4.00835	6.06275	12.2116	0.214088	0.303722	0.157614	151.931	1.64042	0	0.172172	0.119104	0.0677134	0.0571285	0.0866018
ENSG00000206172 | HBA1	88534.7	185.031	379.791	0.804317	500.677	37.3534	1.22777	64.1014	0	17.8176	1014.26	24.9526	1.28258	0.506476	1.85424	0.0440095	0.0889526
ENSG00000188536 | HBA2	172104	206.989	543.912	0.835504	718.18	57.0423	1.25128	93.8312	0	26.4982	1777.34	38.9523	1.38049	0.391763	2.48721	0.0429298	0
ENSG00000244734 | HBB	339146	319.773	496.335	0.0520694	955.029	40.1017	1.14208	77.9245	0	35.8709	510.378	36.1021	1.5969	1.93089	6.40358	0	0
ENSG00000223609 | HBD	245.848	5.25734	0.208872	0	3.01441	0.346289	0.115264	0.253742	0	0.0918634	0.524096	0.0333297	0	0.412234	0	0	0
ENSG00000173110 | HSPA6	0	0.294353	868.902	20.8948	13.419	36.0494	0.103256	0.363694	0.285071	15.4918	34.958	0.241122	2.56906	1.99416	7.29924	2.35583	0.438573
ENSG00000261796 | ISY1-RAB43	0	0	0	0.0126109	0.010014	0.00944327	0	0	0	0	0	0	0	0	0	0	0
ENSG00000261796 | ISY1-RAB43	0	0	0	0.0126109	0.010014	0.00944327	0	0	0	0	0	0	0	0	0	0	0
ENSG00000140678 | ITGAX	0	1.81532	1324.42	25.2233	144.184	256.954	1.93808	4.40363	0.0859927	14.3773	35.8392	0.303254	0.829762	1.22537	1.36281	0.0969347	0.0104998
ENSG00000104848 | KCNA7	0	0	0.0217755	0	0	0	0.045498	0	0.0154598	0	0	42.5535	0.0126658	0	0	0	0
ENSG00000129455 | KLK8	0	0	0	0	0	0	0	0	0	0	0	0	0	0	0	0	0
ENSG00000244482 | LILRA6	0	0.475032	523.133	9.47884	33.4634	153.498	0.270222	0.17846	0.0994705	4.95943	8.86796	0.0789264	0.468588	0.209393	1.38886	0	0
ENSG00000204577 | LILRB3	0	1.0493	916.363	12.1255	40.2154	189.441	0.491477	0.652769	0	5.40073	35.8235	0.287101	0.948606	0.804572	1.89119	0	0
ENSG00000131914 | LIN28A	0	0	0	0	0	0.0114695	0	0	0	0	0	0	0	0	0	0	0
ENSG00000171236 | LRG1	0	0	252.729	2.8902	0.529027	7.58583	0.058607	0.0172023	0.0647209	870.962	69.4182	0.0342359	5.12567	4.66718	1.2605	0.0234586	0.0237075
ENSG00000187398 | LUZP2	0.00344993	0	0	0	0	0	0	0	0.12982	0	0.115288	0	0	0.0296775	1.50258	0	0.0260984
ENSG00000008735 | MAPK8IP2	0.0025873	0	0.177466	0	0.148698	0.186964	0.217812	0.273995	0.160356	0.132261	1.2419	0.0181767	0.544271	0.326434	12.3021	0.31137	0.0881085
ENSG00000103313 | MEFV	0.00316822	0.46344	383.497	26.0069	16.3371	62.2915	0.0889058	0.0782868	0	1.70055	2.51595	0	0.137891	0.109017	0.313335	0	0.0616522
ENSG00000257335 | MGAM	0	0.0194458	528.861	1.04911	0.131299	0.708739	0.0227381	0.0450501	0.0125551	0.806422	0.482478	0	1.12118	12.1575	0.0431508	0.0204781	0.0551875
ENSG00000270136 | MINOS1-NBL1	0	0	0	0	0	0.0184396	0	0	0	0	0	0	0	0	0	0	0
ENSG00000100253 | MIOX	0	0	0.106016	0.0683629	0.40714	0.0255957	0.51118	0.540149	0.112901	0.0543201	0.309905	0	5.11817	78.5394	0.0646721	0	0.124068
ENSG00000137745 | MMP13	0	0	0	0	0	0	0	0	0.0238498	0	0.294596	0	0	0	0.013525	2.8527	10.1166
ENSG00000008516 | MMP25	0	0.0845748	3788.14	0.72906	1.13423	14.4617	1.55757	2.79532	0.0819077	2.36449	13.4224	0.233967	0.161052	0.254654	0.028151	0.0178128	0.0360036
ENSG00000100985 | MMP9	0.00653582	0	1380.01	1.26144	1.10602	1.88917	7.75546	9.13629	0	8.72852	30.0612	0	0.56892	0.449787	0.596666	1.60457	0.031796
ENSG00000163563 | MNDA	0	9.11793	5028.03	177.67	76.6856	353.046	1.87272	1.07319	0	8.67085	25.0497	0.520937	1.45228	2.55149	4.9642	0	0
ENSG00000106384 | MOGAT3	0	0	0	0.00913375	0	0	0	0.0242989	0	13.8553	0.0836474	0	0.0499323	0.907955	0	0	0
ENSG00000164591 | MYOZ3	0	0	0.0315397	0.0203379	0.00807492	0	0	0	0.39186	0.0484805	0.460982	91.2379	0.458629	0.15954	0.0961993	0.121742	0.196854
ENSG00000188505 | NCCRP1	0	0	0	0	0.0739357	0	0.30943	0.217977	0	0.049322	0.187593	0	0.67189	7.65805	0.117443	0.0371566	0
ENSG00000158517 | NCF1	0	1.54883	1334.26	39.2358	59.1549	233.382	2.01242	2.34027	0	2.66779	14.7483	0.196118	0.570384	0.864204	0.749178	0.0106146	0
ENSG00000116701 | NCF2	0	6.531	2232.35	194.087	163.293	666.609	8.92577	4.74893	0.230841	10.7621	36.4343	0.402961	3.2529	2.3624	3.68922	1.73197	0.887856
ENSG00000100365 | NCF4	0	1.62674	1427.71	16.6126	96.0831	209.438	31.2116	12.0107	0.0768507	9.87237	59.224	0.548805	6.29618	4.6293	8.51818	0	0.042226
ENSG00000235568 | NFAM1	0	0.791854	652.556	4.98126	28.0405	179.462	0.242001	0.268687	0.0116194	6.47374	7.86197	0.0184392	1.31369	0.602087	1.93685	0.113712	0
ENSG00000123405 | NFE2	49.0618	60.7457	670.852	8.08088	6.41684	65.0355	0.198316	0.174629	0	1.22492	9.95654	0.260658	0.538274	0.319168	0.0940875	0.863256	0.451248
ENSG00000142405 | NLRP12	0	0.0548673	177.99	9.80934	2.5773	26.0478	0.0120293	0.0423702	0.106274	0.26844	0.948069	0.0210812	0.0217669	0.0344176	0	0	0
ENSG00000214513 | NOTO	0	0	0	0	0	0	0	0	0	0	0	0	0	0	0	0	0
ENSG00000104967 | NOVA2	0	0	0	0.0070693	0.0449086	0.00529362	0.00704805	0.00620623	13.0863	0.528014	2.14714	0.518765	1.81097	0.857032	2.55468	0.0169267	0
ENSG00000154146 | NRGN	0.0116636	5467.01	29.4553	3.18908	59.3619	283.791	0.701359	5.80533	26.2306	0.968882	260.153	0.73747	10.8296	7.75919	5.94509	1.40366	0.170226
ENSG00000188039 | NWD1	0	0	0.0672413	0.025293	0.0631231	0.0162342	0	0.0285494	0	0	0.218399	0.0378791	0.782223	0.164913	0	0	0.00874343
ENSG00000167332 | OR51E2	0	0	0	0	0	0	0	0.0562969	1.29438	0	0.0645995	0.0373471	0.0771238	0.213409	0	0	0
ENSG00000189401 | OTUD6A	0	0	0	0.0363469	0	0	0	0	0	0	0.00659076	0	0	0	0	0	0
ENSG00000181631 | P2RY13	0	0.0757502	774.95	2.73189	11.0583	40.3816	0	0.116993	0	5.61211	2.88632	0.310451	1.12192	1.20377	2.18519	0	0
ENSG00000159339 | PADI4	0	25.7107	790.348	14.7327	7.87586	95.3591	0.309013	0.58049	0	4.00612	2.77889	0	0	0.0884131	0.0390949	0	0
ENSG00000163737 | PF4	0.0252776	3831.35	10.4817	64.998	20.379	1.75051	0.101333	1.87383	0.167857	0.161521	0.998298	0.355169	0.183361	0.144964	0.192303	0	0
ENSG00000173868 | PHOSPHO1	60.01	0.0587715	697.965	0.129242	7.18395	4.97442	0.206165	1.31617	0.28459	0.369697	3.7106	0.316137	0.419683	0.1106	0.0489057	0.0309456	0.250191
ENSG00000163736 | PPBP	0	3675.41	16.2443	225.897	85.0879	2.37886	0.0856018	7.6885	0	0.545784	7.2655	0	0	0.734756	0.162449	0	0
ENSG00000171864 | PRND	0	0	0	0	0.0244966	0.0115502	0	0.0406243	0	0	0.139847	0.02695	0	0	0.0583674	0	0
ENSG00000169403 | PTAFR	0	0.904645	558.926	38.248	7.44794	76.0465	0.130058	0.125976	0.258526	2.34258	17.4649	0.113962	1.36496	2.69783	1.9992	0.0937048	0.0315663
ENSG00000171777 | RASGRP4	0	0.617326	459.922	2.30414	30.9411	112.886	2.73617	0.811709	0	2.23898	4.79016	0.743621	0.714856	0.617493	0.916324	0	0
ENSG00000189056 | RELN	0.0193231	0	0	0	0	0.00363628	0	0.0127895	2.1974	12.6637	0.381567	0.033938	0.3767	0.145446	5.54019	0.0581362	0.334892
ENSG00000163221 | S100A12	0	4.04196	2662.36	247.811	39.3374	856.831	0.472627	0.312133	0	26.9323	30.4441	0	0	3.04257	0.672689	0	0
ENSG00000143546 | S100A8	0.0303532	24.3506	16723.9	1150.97	246.116	4526.11	2.49445	0.642881	0	89.2189	528.649	0.319864	6.38518	12.8814	7.85116	0	0
ENSG00000163220 | S100A9	0.158763	106.682	59356.4	4742.23	1091.56	17826.8	13.2594	2.80216	0	240.938	1867.2	1.30126	60.2694	45.0691	57.371	0	0
ENSG00000166257 | SCN3B	0	0	0.0402378	0	0.0360564	0.043716	0.0646717	0.0113895	0.985572	0.0412337	0.597914	2.55005	0.327662	0.21279	8.44378	0.209677	0.13342
ENSG00000164106 | SCRG1	0	0	0.247004	0.0227538	0.0180683	0.204462	0	0.0199759	0	0.0903993	0.24068	0.0198779	0.225769	0.0486797	0.667287	132.54	11.6451
ENSG00000154997 | SEPT14	0	0	0.0124336	0.00157208	0	0.00129492	0	0.0138015	0	0	0	0	0.056722	0	0	0	0.00190206
ENSG00000197249 | SERPINA1	0.00311458	6.73423	1260.28	28.9792	229.352	761.179	0.611803	0.439779	0	16714.7	878.58	0.131286	578.511	88.8267	2.10882	11.9045	0.0606083
ENSG00000168878 | SFTPB	0	0	0.0694909	0	0	0.0559244	0.0595672	0	0	0.023737	4104.71	0	0.242518	1.27823	0.0282606	0.125175	0.05783
ENSG00000237515 | SHISA9	0	0	0.00937494	0	0.0222739	0.000633754	0.00904066	0.0131619	0.0199676	0.019214	0.00127889	0.0105624	1.03606	0.405244	1.33822	0	0.00914272
ENSG00000105501 | SIGLEC5	0	0	38.1617	0.520253	3.6113	5.03525	0.0259344	0	0	0.165354	0.157229	0	0.0469279	0.037101	0	0	0
ENSG00000196209 | SIRPB2	0	0.277279	227.813	1.2317	10.7345	47.7843	0.0364751	0.0749432	7.61296	0.60078	0.700252	0.0852292	0.704011	0.60877	2.05352	0	0
ENSG00000137204 | SLC22A7	0	0	0.053985	0	0.304072	0.0130337	0.0347067	0.0152807	0.0191637	145.578	0	0.0304114	3.07726	87.2606	0.032932	0	0
ENSG00000004939 | SLC4A1	265.815	0.422417	0.0720276	0.104503	1.67811	0.0869488	0.0347297	0.163102	0	0	0.105275	0.0202877	49.5096	30.9858	0.0219692	0	0
ENSG00000176887 | SOX11	0.0175108	0	0	0	0.0279552	0	0	0.00309066	0.0930247	0	0	0.0492079	0	0	0	0.151729	0.187414
ENSG00000105398 | SULT2A1	0	0	0	0	0	0	0	0	0	507.336	0	0	0.334423	0.220328	382.416	0	0
ENSG00000166317 | SYNPO2L	0	0	0	0	0.0662984	0.00446569	0	0	0	0	0.144185	138.627	0.107587	0	0.315934	0.042838	0.0144308
ENSG00000174130 | TLR6	0.00758956	0.028911	167.881	5.94062	15.8805	8.14279	0.64907	0.437589	1.25997	0.84869	0.591789	0.0710926	0.523011	0.174101	2.32879	3.7509	4.14761
ENSG00000101916 | TLR8	0	0.128263	298.796	19.1094	20.8073	51.1656	0.126544	0.0495244	0	0.605121	1.83271	0	0.22898	0.120687	0.373562	0	0
ENSG00000178233 | TMEM151B	0	0	0	0	0.00892989	0	0.0448472	0	0.17334	0	0	0	0.142013	0.0320786	3.74475	0	0
ENSG00000214128 | TMEM213	0	0	0.0197803	0	0	0	0	0	0.0140433	0	0.308381	0.0222857	129.549	80.5363	0.0482655	0.00763513	0
ENSG00000173535 | TNFRSF10C	0	0	1785.44	1.98786	1.29995	7.32015	0.0699489	0	45.794	2.04409	11.8032	0.163445	2.95333	1.66778	1.1947	2.37986	3.87647
ENSG00000159173 | TNNI1	0.0020292	0	0	0.0163184	0	0	0	0	0	0	0.246584	1806.88	0	1.07062	0	0	0
ENSG00000115705 | TPO	0	0	0.0139165	0.0538429	0.0356295	0	0.56365	0.378154	0	0	0.0135601	1.61495	0	0.0127991	0	0	0
ENSG00000124731 | TREM1	0	0.306314	407.552	32.7583	9.7519	112.679	0.0424153	0.0497989	0	4.19172	55.8647	0	0.127916	0.0606781	0.214647	0.186753	0.0857882
ENSG00000112195 | TREML2	0.0508614	0.803169	248.126	2.99327	18.4098	8.2974	1.40872	0.26115	0	0.443181	0.505684	0.0649672	0.100621	0.0265168	0	0	0
ENSG00000258588 | TRIM6-TRIM34	0	0	0	0	0	0	0	0	0	0	0	0	0	0	0	0	0
ENSG00000206557 | TRIM71	0	0	0.0219234	0.0353425	0.0168388	0.0529301	0.0211417	0.012411	0	0	0.20294	0	0.0255037	1.34085	0.0267475	0	0.0171043
ENSG00000155657 | TTN	0.000384977	0.00703918	1.80921	3.88537	1.16937	0.254237	0.757761	0.664083	0.0460161	0.0139398	0.0686131	301.426	0.00930858	0.0066234	0.0136676	0.0160611	0.0149829
ENSG00000101162 | TUBB1	0.292601	833.322	6.18163	31.5202	9.0915	0.867851	0.840347	1.27954	0.0386672	0.139529	0.106138	0.736345	0.095037	0.100181	0.132896	0	0.127475
ENSG00000112303 | VNN2	0	2.25304	1689.76	61.2966	35.9549	104.807	6.09031	12.6908	0	9.11489	9.44208	0.203686	3.07054	0.598577	1.41163	0.08374	0
ENSG00000093134 | VNN3	0	0.163318	138.249	9.96029	1.05203	13.4109	0.063656	0.196185	0	67.9818	2.17079	0	0	0.0682983	0.0302005	0	0
ENSG00000206579 | XKR4	0.0015356	0	0	0	0	0	0	0	0.00339906	0.00981231	0.0233254	0.0215762	0.0724037	0.0660486	0.157711	0	0
ENSG00000255073 | ZFP91-CNTF	0	0	0	0	0	0	0	0.0222983	0	0	0	0	0	0	0	0	0
ENSG00000004838 | ZMYND10	0.00380835	0	1.47233	0.214382	0.83902	0.699466	0.396941	0.846939	0.151737	0.267685	13.0621	0.26755	1.87852	0.698895	0.260753	1.24662	0.685506
ENSG00000182111 | ZNF716	0	0	0	0	0	0	0.011777	0	0	0	0	0	0	0	0	0	0
