## Supplementary Data 8 for "Detection of circulating extracellular mRNAs by modified small RNA-sequencing analysis"

### Sheet: Supplementary Data 8
	Serum			EDTA			ACD			Heparin
Tissue	Top 200	Top 500	Top 1000	Top 200	Top 500	Top 1000	Top 200	Top 500	Top 1000	Top 200	Top 500	Top 1000
RBC	49.5	41.6	37.8	41.5	26	18.4	22	13.2	9.8	45.5	34.2	26.8
PLT	54.5	47.8	42	39.5	29.6	20.9	21.5	17.2	12.4	54	42.6	35
PBMC	61.5	59.4	51.6	41.5	29	19.1	28.5	18.2	12	60.5	51.4	40
Neutrophils	88	88	81	25	21.4	16.6	16.5	13.6	9.6	69	61.6	48.8
B cells	64.5	63	56.4	46.5	30.8	21.3	34	20.6	13.5	70.5	58	46.8
T cells, CD4	56.5	55.2	51.4	43	28.8	20.2	31	19	12.4	61.5	52	42.8
T cells, CD8	54.5	54.6	50.3	40.5	27.2	20.3	29	18	12.5	58	50.4	42
Monocytes	69.5	64.4	58.8	38	28.2	19.3	26.5	18.4	12.3	63.5	53.2	44.3
HUVEC	37	36.2	33.8	30.5	23.4	16.2	20.5	15	10.5	39	34.8	27.9
Liver	24	26.2	27.5	14.5	14.8	13.9	10	9	8.2	20	21.4	22.2
Lung	41.5	36	32.4	36.5	21.4	15.3	28.5	15.6	10.3	48	34.6	27
Kidney, cortex	31	31.8	27.6	25.5	21	14.8	18.5	13.8	9.6	35	30.4	23.7
Kidney, medulla	33	33.8	29.3	28.5	22	14.8	19.5	14	9.4	36	32.6	25.2
Muscle	19.5	21	23.9	16.5	16	13.7	12	10.4	8.9	20.5	21.2	20.6
Heart	20	26.8	25.6	13	16.6	13.5	10.5	9.8	8.4	20.5	25	21.3
Brain	31.5	32.2	29.8	29.5	21	15.1	21.5	14.2	9.4	38	30.6	24.6
Ovary	45.5	40.4	33.3	39	24.4	15.8	28.5	16.4	10.1	49	38.6	29
Testis	22.5	19	21.2	15.5	12.6	10.5	10.5	7.6	6.2	20.5	18.2	17
Prostata	34.5	36.6	33.4	32.5	24.2	15.9	23.5	15.4	9.8	41.5	35.4	28.5
Colon	37	36	34.8	33	24.8	17.5	25	15.8	11.4	41.5	35.2	30.3
Chondrocytes	40	37.4	33.6	33	25	16.3	23.5	16	10.1	41.5	35.6	26.9
Osteoblasts	37.5	35.8	34	31.5	24.2	16.8	21.5	15.6	10.3	40.5	35	27.7
Esophagus	38.5	38.4	35.1	31.5	23.8	16.3	24	16.6	10.3	42.5	38.4	30.4
