## Supplementary Data 10 for "Detection of circulating extracellular mRNAs by modified small RNA-sequencing analysis"

### Sheet: Supplementary Data 10
Assay	Value	Reference range	Donor ID
Sodium, plasma	136	135-145 mmol/l	Patient 1
Potassium, plasma	4.1	3.3-4.5 mmol/l	Patient 1
Calcium, plasma	2.15	2.15-2.58 mmol/l	Patient 1
Calcium, plasma albumin corrected	2.33	2.20-2.58 mmol/l	Patient 1
Osmolality, plasma, calculated	296	280-300 mosm/kg H2CO	Patient 1
Albumin, plasma	32.7	34-50 g/l	Patient 1
Glucose, plasma	220	74-109 mg/dl	Patient 1
Urea, plasma	44.1	18-55 mg/dl	Patient 1
Creatinine, plasma	1.11	0.81-1.44 mg/dl	Patient 1
Alkaline phosphatase, plasma (37 °C)	119	40-130 U/l	Patient 1
Creatinkinase, plasma	141	35-171 U/l	Patient 1
Leukocytes	6.32	4.2-10.2 10E9/L	Patient 1
Erythrocytes	5.13	4.4-5.9 10E12/L	Patient 1
Hemoglobin	13.5	13.2-16.7 g/dl	Patient 1
Hematocrit	40	33.4-46.2 %	Patient 1
MCV	78.4	81.3-94.2 fl	Patient 1
MCH	26.3	27.2-31.7 pg	Patient 1
MCHC	33.6	31.9-35.1 g/dl	Patient 1
Platelet count	257	145-348 10E9/L	Patient 1
Quick	140	70-130 %	Patient 1
aPTT	23.2	15-30 sec	Patient 1
D-Dimers	0.39	0-0.5	Patient 1
Creatinkinase, plasma	158	35-171 U/l	Patient 1
Cardiac troponin I	0.04	0-0.045 µg/l	Patient 1
Sodium, plasma	131	135-145 mmol/l	Patient 5
Potassium, plasma	4.13	3.3-4.5 mmol/l	Patient 5
Calcium, plasma	2.33	2.15-2.58 mmol/l	Patient 5
Calcium, plasma albumin corrected	2.5	2.20-2.58 mmol/l	Patient 5
Osmolality, plasma, calculated	276	280-300 mosm/kg H2CO	Patient 5
Albumin, plasma	33.4	34-50 g/l	Patient 5
Glucose, plasma	152	74-109 mg/dl	Patient 5
Urea, plasma	11	18-55 mg/dl	Patient 5
Creatinine, plasma	0.95	0.81-1.44 mg/dl	Patient 5
Alkaline phosphatase, plasma (37 °C)	101	40-130 U/l	Patient 5
Creatinkinase, plasma	48	35-171 U/l	Patient 5
Cardiac troponin I	0.43	0-0.045 µg/l	Patient 5
Leukocytes	10.31	4.2-10.2 10E9/L	Patient 5
Erythrocytes	4.62	4.4-5.9 10E12/L	Patient 5
Hemoglobin	15.2	13.2-16.7 g/dl	Patient 5
Hematocrit	44	33.4-46.2 %	Patient 5
MCV	95.7	81.3-94.2 fl	Patient 5
MCH	32.9	27.2-31.7 pg	Patient 5
MCHC	34.4	31.9-35.1 g/dl	Patient 5
Platelet count	294	145-348 10E9/L	Patient 5
Quick	98	70-130 %	Patient 5
INR	1.01	0.9-1.15	Patient 5
aPTT	24.9	15-30 sec	Patient 5
TSH, plasma	2.77	0.4-4 mE/l	Patient 5
Ethanol, plasma	0.68	0-0.03 g/l whole blood	Patient 5
Sodium, plasma	140	135-145 mmol/l	Patient 4
Potassium, plasma	3.93	3.3-4.5 mmol/l	Patient 4
Calcium, plasma	2.22	2.15-2.58 mmol/l	Patient 4
Creatinine, plasma	0.87	0.81-1.44 mg/dl	Patient 4
Creatinkinase, plasma	124	35-171 U/l	Patient 4
Cardiac troponin I	0.19	0-0.045 µg/l	Patient 4
Leukocytes	9.31	4.2-10.2 10E9/L	Patient 4
Erythrocytes	4.71	4.4-5.9 10E12/L	Patient 4
Hemoglobin	14.1	13.2-16.7 g/dl	Patient 4
Hematocrit	42	33.4-46.2 %	Patient 4
MCV	88.3	81.3-94.2 fl	Patient 4
MCH	29.9	27.2-31.7 pg	Patient 4
MCHC	33.9	31.9-35.1 g/dl	Patient 4
Platelet count	281	145-348 10E9/L	Patient 4
Sodium, plasma	134	135-145 mmol/l	Patient 2
Potassium, plasma	4.2	3.3-4.5 mmol/l	Patient 2
Calcium, plasma	2.16	2.15-2.58 mmol/l	Patient 2
Calcium, plasma albumin corrected	2.31	2.20-2.58 mmol/l	Patient 2
Osmolality, plasma, calculated	289	280-300 mosm/kg H2CO	Patient 2
Albumin, plasma	34.2	34-50 g/l	Patient 2
Glucose, plasma	163	74-109 mg/dl	Patient 2
Bilirubin, total	0.54	0.2-1 mg/dl	Patient 2
Urea, plasma	44.5	18-55 mg/dl	Patient 2
Creatinine, plasma	1	0.81-1.44 mg/dl	Patient 2
Alkaline phosphatase, plasma (37 °C)	220	40-130 U/l	Patient 2
g-Glutamyltransferase, plasma	243	0-60 U/l	Patient 2
ALAT, plasma	48	0-50 U/l	Patient 2
ASAT, plasma (37 °C)	29	0-50 U/l	Patient 2
Cardiac troponin I	0.046	0-0.045 µg/l	Patient 2
Alpha-Amylase	41	25-115 U/l	Patient 2
Leukocytes	7.5	4.2-10.2 10E9/L	Patient 2
Erythrocytes	4.51	4.4-5.9 10E12/L	Patient 2
Hemoglobin	13	13.2-16.7 g/dl	Patient 2
Hematocrit	39	33.4-46.2 %	Patient 2
MCV	86.3	81.3-94.2 fl	Patient 2
MCH	28.8	27.2-31.7 pg	Patient 2
MCHC	33.4	31.9-35.1 g/dl	Patient 2
Platelet count	314	145-348 10E9/L	Patient 2
INR	1.06	0.9-1.15	Patient 2
aPTT	25.7	15-30 sec	Patient 2
D-Dimers	2.42	0-0.5	Patient 2
Lipase	149	73-393 U/l	Patient 2
C-reactive protein (CRP)	2.9	0-5 mg/l	Patient 2
TSH, plasma	1.7	0.4-4 mE/l	Patient 2
Cardiac troponin I	0.235	0-0.045 µg/l	Patient 2
Sodium, plasma	140	135-145 mmol/l	Patient 6
Potassium, plasma	3.88	3.3-4.5 mmol/l	Patient 6
Creatinkinase, plasma	124	35-171 U/l	Patient 6
Cardiac troponin I	1.048	0-0.045 µg/l	Patient 6
Lactate dehydrogenase, plasma	183	109-250 U/l	Patient 6
Leukocytes	9.23	4.2-10.2 10E9/L	Patient 6
Erythrocytes	3.72	4.4-5.9 10E12/L	Patient 6
Hemoglobin	10.6	13.2-16.7 g/dl	Patient 6
Hematocrit	33	33.4-46.2 %	Patient 6
MCV	89	81.3-94.2 fl	Patient 6
MCH	28.5	27.2-31.7 pg	Patient 6
MCHC	32	31.9-35.1 g/dl	Patient 6
Platelet count	150	145-348 10E9/L	Patient 6
Sodium, plasma	140	135-145 mmol/l	Patient 3
Potassium, plasma	4.07	3.3-4.5 mmol/l	Patient 3
ALAT, plasma	39	0-50 U/l	Patient 3
ASAT, plasma (37 °C)	86	0-50 U/l	Patient 3
Creatinkinase, plasma	547	35-171 U/l	Patient 3
Cardiac troponin I	9.175	0-0.045 µg/l	Patient 3
Lactate dehydrogenase, plasma	309	109-250 U/l	Patient 3
Leukocytes	12.69	4.2-10.2 10E9/L	Patient 3
Erythrocytes	5.65	4.4-5.9 10E12/L	Patient 3
Hemoglobin	16.5	13.2-16.7 g/dl	Patient 3
Hematocrit	49	33.4-46.2 %	Patient 3
MCV	87.1	81.3-94.2 fl	Patient 3
MCH	29.2	27.2-31.7 pg	Patient 3
MCHC	33.5	31.9-35.1 g/dl	Patient 3
Platelet count	241	145-348 10E9/L	Patient 3
C-reactive protein (CRP)	6.9	0-5 mg/l	Patient 3
TSH, plasma	1.01	0.4-4 mE/l	Patient 3
WBC	5.1	4-11 K/mcL	Control 7
RBC	5.02	4.20-5.60 M/mcL	Control 7
HGB	15.4	13-17 g/dL	Control 7
HCT	44.5	38-52 %	Control 7
MCV	89	82-98 fL	Control 7
MCH	30.7	27-33 pg	Control 7
MCHC	34.6	31-36.5 g/dL	Control 7
RDW	13.8	11.5-14.5 %	Control 7
UNVPLT	242	160-400 K/mcL	Control 7
NEUT%	51.9	38-80 %	Control 7
LYM%	32.9	12-48 %	Control 7
MON%	11.5	0-12 %	Control 7
EOS%	1.8	0-7 %	Control 7
BASO%	1.9	0-1.5 %	Control 7
NEUT#	2.7	1.5-8.8 K/mcL	Control 7
LYM#	1.7	0.5-5.3 K/mcL	Control 7
MON#	0.6	0-1.3 K/mcL	Control 7
EOS#	0.1	0-0.8 K/mcL	Control 7
BASO#	0.1	0-0.2 K/mcL	Control 7
PT	10.3	9.4-13.5 SEC	Control 7
PTINR	0.94	0.85-1.21 INR	Control 7
PTTA	33.5	25-38.5 SEC	Control 7
AMY	67	28-100 U/L	Control 7
BUN	13	6-20 mg/dL	Control 7
CREAT	0.8	0.6-1.3 mg/dL	Control 7
NA	141	133-143 mEq/L	Control 7
K	4.5	3.5-5.1 mEq/L	Control 7
CL	106	98-109 mEq/L	Control 7
CO2	26	18-29 mEq/L	Control 7
CA	9.5	8.5-10.5 mg/dL	Control 7
GLU	91	70-99 mg/dL	Control 7
TBILI	0.6	0-1 mg/dL	Control 7
TP	7.1	6.3-8.1 g/dL	Control 7
ALB	4.5	4-5.2 g/dL	Control 7
ALK	56	33-97 U/L	Control 7
AST	24	10-37 U/L	Control 7
ALT	17	5-37 U/L	Control 7
DBILI	0.2	0-0.3 mg/dL	Control 7
AGAP	9	8-16 mEq/L	Control 7
EGFRN	60	60- mL/min/1.73m2	Control 7
EGFRA	60	60- mL/min/1.73m2	Control 7
CRP	0.05	-0.8 mg/dl	Control 7
LIPA	14	22-51 U/L	Control 7
TSH	0.79	0.55-4.78 mcU/mL	Control 7
WBC	7.8	4-11 K/mcL	Control 8
RBC	4.53	4.20-5.60 M/mcL	Control 8
HGB	15.9	13-17 g/dL	Control 8
HCT	43.9	38-52 %	Control 8
MCV	97	82-98 fL	Control 8
MCH	35.1	27-33 pg	Control 8
MCHC	36.2	31-36.5 g/dL	Control 8
RDW	12.6	11.5-14.5 %	Control 8
UNVPLT	198	160-400 K/mcL	Control 8
NEUT%	62.5	38-80 %	Control 8
LYM%	25	12-48 %	Control 8
MON%	9.2	0-12 %	Control 8
EOS%	2.4	0-7 %	Control 8
BASO%	0.9	0-1.5 %	Control 8
NEUT#	4.8	1.5-8.8 K/mcL	Control 8
LYM#	2	0.5-5.3 K/mcL	Control 8
MON#	0.7	0-1.3 K/mcL	Control 8
EOS#	0.1	0-0.8 K/mcL	Control 8
BASO#	0.1	0-0.2 K/mcL	Control 8
PT	11	9.4-13.5 SEC	Control 8
PTINR	1	0.85-1.21 INR	Control 8
PTTA	28	25-38.5 SEC	Control 8
AMY	71	28-100 U/L	Control 8
BUN	9	6-20 mg/dL	Control 8
CREAT	1.3	0.6-1.3 mg/dL	Control 8
NA	139	133-143 mEq/L	Control 8
K	4.2	3.5-5.1 mEq/L	Control 8
CL	106	98-109 mEq/L	Control 8
CO2	27	18-29 mEq/L	Control 8
CA	9.1	8.5-10.5 mg/dL	Control 8
GLU	121	70-99 mg/dL	Control 8
TBILI	0.5	0-1 mg/dL	Control 8
TP	6.9	6.3-8.1 g/dL	Control 8
ALB	4.1	4-5.2 g/dL	Control 8
ALK	79	33-97 U/L	Control 8
AST	22	10-37 U/L	Control 8
ALT	27	5-37 U/L	Control 8
DBILI	0.2	0-0.3 mg/dL	Control 8
AGAP	6	8-16 mEq/L	Control 8
EGFRN	60	60- mL/min/1.73m2	Control 8
EGFRA	60	60- mL/min/1.73m2	Control 8
CRP	0.09	-0.8 mg/dl	Control 8
LIPA	33	22-51 U/L	Control 8
TSH	2.91	0.55-4.78 mcU/mL	Control 8
WBC	5.4	4-11 K/mcL	Control 9
RBC	5.56	4.20-5.60 M/mcL	Control 9
HGB	15.5	13-17 g/dL	Control 9
HCT	47.4	38-52 %	Control 9
MCV	85	82-98 fL	Control 9
MCH	27.9	27-33 pg	Control 9
MCHC	32.7	31-36.5 g/dL	Control 9
RDW	12.9	11.5-14.5 %	Control 9
UNVPLT	159	160-400 K/mcL	Control 9
NEUT%	48.6	38-80 %	Control 9
LYM%	34.2	12-48 %	Control 9
MON%	13	0-12 %	Control 9
EOS%	3.3	0-7 %	Control 9
BASO%	0.9	0-1.5 %	Control 9
NEUT#	2.6	1.5-8.8 K/mcL	Control 9
LYM#	1.8	0.5-5.3 K/mcL	Control 9
MON#	0.7	0-1.3 K/mcL	Control 9
EOS#	0.2	0-0.8 K/mcL	Control 9
BASO#	0.1	0-0.2 K/mcL	Control 9
PT	10.8	9.4-13.5 SEC	Control 9
PTINR	0.98	0.85-1.21 INR	Control 9
PTTA	28.2	25-38.5 SEC	Control 9
AMY	67	28-100 U/L	Control 9
BUN	26	6-20 mg/dL	Control 9
CREAT	1.2	0.6-1.3 mg/dL	Control 9
NA	139	133-143 mEq/L	Control 9
K	4.1	3.5-5.1 mEq/L	Control 9
CL	107	98-109 mEq/L	Control 9
CO2	24	18-29 mEq/L	Control 9
CA	9.1	8.5-10.5 mg/dL	Control 9
GLU	101	70-99 mg/dL	Control 9
TBILI	0.7	0-1 mg/dL	Control 9
TP	7.1	6.3-8.1 g/dL	Control 9
ALB	4.3	4-5.2 g/dL	Control 9
ALK	94	45-129 U/L	Control 9
AST	36	10-37 U/L	Control 9
ALT	53	5-37 U/L	Control 9
DBILI	0.2	0-0.3 mg/dL	Control 9
AGAP	8	8-16 mEq/L	Control 9
EGFRN	60	60- mL/min/1.73m2	Control 9
EGFRA	60	60- mL/min/1.73m2	Control 9
CRP	0.06	-0.8 mg/dl	Control 9
LIPA	34	22-51 U/L	Control 9
TSH	1.74	0.55-4.78 mcU/mL	Control 9
WBC	5.9	4-11 K/mcL	Control 10
RBC	4.68	4.20-5.60 M/mcL	Control 10
HGB	14.5	13-17 g/dL	Control 10
HCT	43.6	38-52 %	Control 10
MCV	93	82-98 fL	Control 10
MCH	31	27-33 pg	Control 10
MCHC	33.3	31-36.5 g/dL	Control 10
RDW	12.8	11.5-14.5 %	Control 10
UNVPLT	286	160-400 K/mcL	Control 10
NEUT%	65.9	38-80 %	Control 10
LYM%	22.6	12-48 %	Control 10
MON%	8.4	0-12 %	Control 10
EOS%	2.4	0-7 %	Control 10
BASO%	0.7	0-1.5 %	Control 10
NEUT#	3.8	1.5-8.8 K/mcL	Control 10
LYM#	1.3	0.5-5.3 K/mcL	Control 10
MON#	0.5	0-1.3 K/mcL	Control 10
EOS#	0.1	0-0.8 K/mcL	Control 10
BASO#	0	0-0.2 K/mcL	Control 10
PT	10.2	9.4-13.5 SEC	Control 10
PTINR	0.93	0.85-1.21 INR	Control 10
PTTA	28.9	25-38.5 SEC	Control 10
AMY	29	28-100 U/L	Control 10
BUN	17	6-20 mg/dL	Control 10
CREAT	1	0.6-1.3 mg/dL	Control 10
NA	141	133-143 mEq/L	Control 10
K	4.4	3.5-5.1 mEq/L	Control 10
CL	103	98-109 mEq/L	Control 10
CO2	28	18-29 mEq/L	Control 10
CA	9.4	8.5-10.5 mg/dL	Control 10
GLU	95	70-99 mg/dL	Control 10
TBILI	0.3	0-1 mg/dL	Control 10
TP	7.8	6.3-8.1 g/dL	Control 10
ALB	4.8	4-5.2 g/dL	Control 10
ALK	87	45-129 U/L	Control 10
AST	45	10-37 U/L	Control 10
ALT	60	5-37 U/L	Control 10
DBILI	0.2	0-0.3 mg/dL	Control 10
AGAP	10	8-16 mEq/L	Control 10
EGFRN	60	60- mL/min/1.73m2	Control 10
EGFRA	60	60- mL/min/1.73m2	Control 10
CRP	0.31	-0.8 mg/dl	Control 10
LIPA	20	22-51 U/L	Control 10
TSH	12.2	0.55-4.78 mcU/mL	Control 10
FREET4	1.01	0.9-1.8 ng/dL	Control 10
T3	108	60-180 ng/dL	Control 10
T4	8.7	4.5-10.9 mcg/dL	Control 10
WBC	6.7	4-11 K/mcL	Control 11
RBC	4.88	4.20-5.60 M/mcL	Control 11
HGB	15.2	13-17 g/dL	Control 11
HCT	43.6	38-52 %	Control 11
MCV	89	82-98 fL	Control 11
MCH	31.1	27-33 pg	Control 11
MCHC	34.9	31-36.5 g/dL	Control 11
RDW	12.7	11.5-14.5 %	Control 11
UNVPLT	254	160-400 K/mcL	Control 11
NEUT%	72.1	38-80 %	Control 11
LYM%	13.9	12-48 %	Control 11
MON%	10	0-12 %	Control 11
EOS%	3	0-7 %	Control 11
BASO%	1	0-1.5 %	Control 11
NEUT#	4.8	1.5-8.8 K/mcL	Control 11
LYM#	0.9	0.5-5.3 K/mcL	Control 11
MON#	0.7	0-1.3 K/mcL	Control 11
EOS#	0.2	0-0.8 K/mcL	Control 11
BASO#	0.1	0-0.2 K/mcL	Control 11
PT	10.5	9.4-13.5 SEC	Control 11
PTINR	0.95	0.85-1.21 INR	Control 11
PTTA	30.5	25-38.5 SEC	Control 11
AMY	45	28-100 U/L	Control 11
BUN	12	6-20 mg/dL	Control 11
CREAT	0.8	0.6-1.3 mg/dL	Control 11
NA	141	133-143 mEq/L	Control 11
K	4.1	3.5-5.1 mEq/L	Control 11
CL	110	98-109 mEq/L	Control 11
CO2	23	18-29 mEq/L	Control 11
CA	9.1	8.5-10.5 mg/dL	Control 11
GLU	110	70-99 mg/dL	Control 11
TBILI	0.4	0-1 mg/dL	Control 11
TP	6.3	6.3-8.1 g/dL	Control 11
ALB	3.9	4-5.2 g/dL	Control 11
ALK	96	33-97 U/L	Control 11
AST	21	10-37 U/L	Control 11
ALT	34	5-37 U/L	Control 11
DBILI	0.2	0-0.3 mg/dL	Control 11
AGAP	8	8-16 mEq/L	Control 11
EGFRN	60	60- mL/min/1.73m2	Control 11
EGFRA	60	60- mL/min/1.73m2	Control 11
CRP	0.57	-0.8 mg/dl	Control 11
LIPA	29	22-51 U/L	Control 11
TSH	1.17	0.55-4.78 mcU/mL	Control 11
WBC	5.8	4-11 K/mcL	Control 12
RBC	4.43	4.20-5.60 M/mcL	Control 12
HGB	13.9	13-17 g/dL	Control 12
HCT	40.7	38-52 %	Control 12
MCV	92	82-98 fL	Control 12
MCH	31.4	27-33 pg	Control 12
MCHC	34.2	31-36.5 g/dL	Control 12
RDW	11.9	11.5-14.5 %	Control 12
UNVPLT	210	160-400 K/mcL	Control 12
NEUT%	48.9	38-80 %	Control 12
LYM%	34.1	12-48 %	Control 12
MON%	14.1	0-12 %	Control 12
EOS%	2.2	0-7 %	Control 12
BASO%	0.7	0-1.5 %	Control 12
NEUT#	2.8	1.5-8.8 K/mcL	Control 12
LYM#	2	0.5-5.3 K/mcL	Control 12
MON#	0.8	0-1.3 K/mcL	Control 12
EOS#	0.1	0-0.8 K/mcL	Control 12
BASO#	0	0-0.2 K/mcL	Control 12
PT	10.3	9.4-13.5 SEC	Control 12
PTINR	0.94	0.85-1.21 INR	Control 12
PTTA	32.8	25-38.5 SEC	Control 12
AMY	49	28-100 U/L	Control 12
BUN	24	6-20 mg/dL	Control 12
CREAT	0.9	0.6-1.3 mg/dL	Control 12
NA	141	133-143 mEq/L	Control 12
K	4.4	3.5-5.1 mEq/L	Control 12
CL	111	98-109 mEq/L	Control 12
CO2	21	18-29 mEq/L	Control 12
CA	9	8.5-10.5 mg/dL	Control 12
GLU	99	70-99 mg/dL	Control 12
TBILI	0.3	0-1 mg/dL	Control 12
TP	6.7	6.3-8.1 g/dL	Control 12
ALB	4.3	4-5.2 g/dL	Control 12
ALK	53	33-97 U/L	Control 12
AST	24	10-37 U/L	Control 12
ALT	44	5-37 U/L	Control 12
DBILI	0.2	0-0.3 mg/dL	Control 12
AGAP	9	8-16 mEq/L	Control 12
EGFRN	60	60- mL/min/1.73m2	Control 12
EGFRA	60	60- mL/min/1.73m2	Control 12
CRP	0.19	-0.8 mg/dl	Control 12
LIPA	29	22-51 U/L	Control 12
TSH	1.17	0.55-4.78 mcU/mL	Control 12
WBC	5.8	4-11 K/mcL	Control 13
RBC	4.46	4.20-5.60 M/mcL	Control 13
HGB	13.8	13-17 g/dL	Control 13
HCT	41.1	38-52 %	Control 13
MCV	92	82-98 fL	Control 13
MCH	30.9	27-33 pg	Control 13
MCHC	33.6	31-36.5 g/dL	Control 13
RDW	12.4	11.5-14.5 %	Control 13
UNVPLT	267	160-400 K/mcL	Control 13
NEUT%	57.1	38-80 %	Control 13
LYM%	24.9	12-48 %	Control 13
MON%	9.6	0-12 %	Control 13
EOS%	7.5	0-7 %	Control 13
BASO%	0.9	0-1.5 %	Control 13
NEUT#	3.3	1.5-8.8 K/mcL	Control 13
LYM#	1.4	0.5-5.3 K/mcL	Control 13
MON#	0.6	0-1.3 K/mcL	Control 13
EOS#	0.4	0-0.8 K/mcL	Control 13
BASO#	0.1	0-0.2 K/mcL	Control 13
PT	11.8	9.4-13.5 SEC	Control 13
PTTA	29.7	25-38.5 SEC	Control 13
PTINR	1.07	0.85-1.21 INR	Control 13
AMY	65	28-100 U/L	Control 13
BUN	12	6-20 mg/dL	Control 13
CREAT	0.9	0.6-1.3 mg/dL	Control 13
NA	143	133-143 mEq/L	Control 13
K	4.1	3.5-5.1 mEq/L	Control 13
CL	110	98-109 mEq/L	Control 13
CO2	25	18-29 mEq/L	Control 13
CA	8.6	8.5-10.5 mg/dL	Control 13
GLU	138	70-99 mg/dL	Control 13
TBILI	0.3	0-1 mg/dL	Control 13
TP	6.7	6.3-8.1 g/dL	Control 13
ALB	3.7	4-5.2 g/dL	Control 13
ALK	91	45-129 U/L	Control 13
AST	16	10-37 U/L	Control 13
ALT	11	5-37 U/L	Control 13
DBILI	0.2	0-0.3 mg/dL	Control 13
AGAP	8	8-16 mEq/L	Control 13
EGFRN	60	60- mL/min/1.73m2	Control 13
EGFRA	60	60- mL/min/1.73m2	Control 13
CRP	3.79	-0.8 mg/dl	Control 13
LIPA	83	22-51 U/L	Control 13
TSH	4.12	0.55-4.78 mcU/mL	Control 13
WBC	6.8	4-11 K/mcL	Control 14
RBC	4.67	4.20-5.60 M/mcL	Control 14
HGB	14.3	13-17 g/dL	Control 14
HCT	42.1	38-52 %	Control 14
MCV	90	82-98 fL	Control 14
MCH	30.6	27-33 pg	Control 14
MCHC	34	31-36.5 g/dL	Control 14
RDW	13	11.5-14.5 %	Control 14
UNVPLT	197	160-400 K/mcL	Control 14
NEUT%	64.7	38-80 %	Control 14
LYM%	26	12-48 %	Control 14
MON%	8.1	0-12 %	Control 14
EOS%	0.3	0-7 %	Control 14
BASO%	0.9	0-1.5 %	Control 14
NEUT#	4.4	1.5-8.8 K/mcL	Control 14
LYM#	1.8	0.5-5.3 K/mcL	Control 14
MON#	0.6	0-1.3 K/mcL	Control 14
EOS#	0	0-0.8 K/mcL	Control 14
BASO#	0.1	0-0.2 K/mcL	Control 14
PT	11.3	9.4-13.5 SEC	Control 14
PTINR	1.03	0.85-1.21 INR	Control 14
PTTA	35.4	25-38.5 SEC	Control 14
AMY	53	28-100 U/L	Control 14
BUN	10	6-20 mg/dL	Control 14
CREAT	0.8	0.6-1.3 mg/dL	Control 14
NA	139	133-143 mEq/L	Control 14
K	4.3	3.5-5.1 mEq/L	Control 14
CL	106	98-109 mEq/L	Control 14
CO2	24	18-29 mEq/L	Control 14
CA	9.4	8.5-10.5 mg/dL	Control 14
GLU	99	70-99 mg/dL	Control 14
TBILI	0.5	0-1 mg/dL	Control 14
TP	7.1	6.3-8.1 g/dL	Control 14
ALB	4.6	4-5.2 g/dL	Control 14
ALK	42	33-97 U/L	Control 14
AST	20	10-37 U/L	Control 14
ALT	15	5-37 U/L	Control 14
DBILI	0.2	0-0.3 mg/dL	Control 14
AGAP	9	8-16 mEq/L	Control 14
EGFRN	60	60- mL/min/1.73m2	Control 14
EGFRA	60	60- mL/min/1.73m2	Control 14
CRP	0.06	-0.8 mg/dl	Control 14
LIPA	19	22-51 U/L	Control 14
TSH	1.87	0.55-4.78 mcU/mL	Control 14
WBC	4.9	4-11 K/mcL	Control 15
RBC	4.42	4.20-5.60 M/mcL	Control 15
HGB	13.4	13-17 g/dL	Control 15
HCT	39.2	38-52 %	Control 15
MCV	89	82-98 fL	Control 15
MCH	30.3	27-33 pg	Control 15
MCHC	34.2	31-36.5 g/dL	Control 15
RDW	13.4	11.5-14.5 %	Control 15
UNVPLT	383	160-400 K/mcL	Control 15
NEUT%	57.9	38-80 %	Control 15
LYM%	28.3	12-48 %	Control 15
MON%	8.7	0-12 %	Control 15
EOS%	4.1	0-7 %	Control 15
BASO%	1	0-1.5 %	Control 15
NEUT#	2.8	1.5-8.8 K/mcL	Control 15
LYM#	1.4	0.5-5.3 K/mcL	Control 15
MON#	0.4	0-1.3 K/mcL	Control 15
EOS#	0.2	0-0.8 K/mcL	Control 15
BASO#	0.1	0-0.2 K/mcL	Control 15
PT	10.7	9.4-13.5 SEC	Control 15
PTINR	0.97	0.85-1.21 INR	Control 15
PTTA	31.2	25-38.5 SEC	Control 15
AMY	54	28-100 U/L	Control 15
BUN	14	6-20 mg/dL	Control 15
CREAT	0.9	0.6-1.3 mg/dL	Control 15
NA	139	133-143 mEq/L	Control 15
K	4.3	3.5-5.1 mEq/L	Control 15
CL	103	98-109 mEq/L	Control 15
CO2	26	18-29 mEq/L	Control 15
CA	10.4	8.5-10.5 mg/dL	Control 15
GLU	86	70-99 mg/dL	Control 15
TBILI	0.3	0-1 mg/dL	Control 15
TP	6.7	6.3-8.1 g/dL	Control 15
ALB	4.4	4-5.2 g/dL	Control 15
ALK	112	45-129 U/L	Control 15
AST	24	10-37 U/L	Control 15
ALT	22	5-37 U/L	Control 15
DBILI	0.2	0-0.3 mg/dL	Control 15
AGAP	10	8-16 mEq/L	Control 15
EGFRN	60	60- mL/min/1.73m2	Control 15
EGFRA	60	60- mL/min/1.73m2	Control 15
CRP	0.07	-0.8 mg/dl	Control 15
LIPA	59	22-51 U/L	Control 15
TSH	3.81	0.55-4.78 mcU/mL	Control 15
WBC	4.5	4-11 K/mcL	Control 16
RBC	5.21	4.20-5.60 M/mcL	Control 16
HGB	15	13-17 g/dL	Control 16
HCT	44.6	38-52 %	Control 16
MCV	86	82-98 fL	Control 16
MCH	28.8	27-33 pg	Control 16
MCHC	33.6	31-36.5 g/dL	Control 16
RDW	13.2	11.5-14.5 %	Control 16
UNVPLT	180	160-400 K/mcL	Control 16
NEUT%	68.9	38-80 %	Control 16
LYM%	18.3	12-48 %	Control 16
MON%	9.3	0-12 %	Control 16
EOS%	3.1	0-7 %	Control 16
BASO%	0.4	0-1.5 %	Control 16
NEUT#	3.1	1.5-8.8 K/mcL	Control 16
LYM#	0.8	0.5-5.3 K/mcL	Control 16
MON#	0.4	0-1.3 K/mcL	Control 16
EOS#	0.1	0-0.8 K/mcL	Control 16
BASO#	0	0-0.2 K/mcL	Control 16
PT	11.4	9.4-13.5 SEC	Control 16
PTINR	1.04	0.85-1.21 INR	Control 16
PTTA	31.3	25-38.5 SEC	Control 16
AMY	41	28-100 U/L	Control 16
BUN	18	6-20 mg/dL	Control 16
CREAT	0.9	0.6-1.3 mg/dL	Control 16
NA	139	133-143 mEq/L	Control 16
K	4.5	3.5-5.1 mEq/L	Control 16
CL	107	98-109 mEq/L	Control 16
CO2	21	18-29 mEq/L	Control 16
CA	9.1	8.5-10.5 mg/dL	Control 16
GLU	103	70-99 mg/dL	Control 16
TBILI	0.8	0-1 mg/dL	Control 16
TP	7	6.3-8.1 g/dL	Control 16
ALB	4.3	4-5.2 g/dL	Control 16
ALK	57	45-129 U/L	Control 16
AST	17	10-37 U/L	Control 16
ALT	18	5-37 U/L	Control 16
DBILI	0.3	0-0.3 mg/dL	Control 16
AGAP	11	8-16 mEq/L	Control 16
EGFRN	60	60- mL/min/1.73m2	Control 16
EGFRA	60	60- mL/min/1.73m2	Control 16
CRP	0.21	-0.8 mg/dl	Control 16
LIPA	22	22-51 U/L	Control 16
TSH	1.68	0.55-4.78 mcU/mL	Control 16
