## Supplementary Data 11 for "Detection of circulating extracellular mRNAs by modified small RNA-sequencing analysis"

### Sheet: Supplementary Data 11
	Normalized relative frequency (%)
miRNA	ACS	Control	Fold change	PValue	FDR
582STAR(1)	0.0115861	0.000991642	11.5598	1.54787e-08	1.30176e-05
24(2)	0.869149	0.1903	4.56753	4.55706e-07	0.000191624
143(1)	2.68447	0.682469	3.93336	1.75009e-06	0.000490608
1224-5p(1)	8.07257e-05	0.00140073	-15.4622	4.34325e-06	0.000913168
483-5p(1)	2.9294e-05	0.000946677	-25.0033	7.92901e-06	0.00133366
624-3p(1)	0.0005372	0	30.1873	1.74697e-05	0.00244867
338-5p(1)	0.0474702	0.0129253	3.67729	3.32232e-05	0.00383624
199b-5p(1)	0.00319443	0.000532251	5.8527	3.64922e-05	0.00383624
215(1)	0.0126168	0.0554485	-4.39632	0.000135268	0.0126401
192(1)	0.334371	1.1002	-3.28993	0.000176196	0.0148181
208b(1)	0.00505154	0.00030162	16.6974	0.000216123	0.0154962
542(1)	0.0121376	0.0033374	3.616	0.000221112	0.0154962
375(1)	0.0132646	0.0459204	-3.462	0.000358772	0.0232098
331(1)	0.0025854	0.000537446	4.5011	0.000398772	0.0239548
582(1)	0.00202754	0.000389283	4.8706	0.000497401	0.0265325
516b(2)	0	0.00030545	-16.8355	0.00050478	0.0265325
455-5p(1)	0.000151344	0.00114244	-7.24278	0.000772302	0.0382062
556-5p(1)	0.00154584	0.000298114	4.95589	0.000885862	0.0413894
330(1)	0.010911	0.00351494	3.10841	0.00117988	0.0522252
3200(1)	0.000163539	0.00108125	-6.87103	0.00136628	0.0554461
1185-2-3p(1)	0.000470997	4.64978e-05	8.6636	0.0013845	0.0554461
122(1)	0.530452	2.04433	-3.85419	0.00150801	0.057647
30a(1)	0.460428	1.19639	-2.5984	0.00161727	0.0591359
208a(1)	0.000780837	6.42935e-05	8.26303	0.00212411	0.0744323
138(2)	0	0.000176681	-10.4135	0.00234849	0.0790033
889(1)	0.0022309	0.000609723	3.55696	0.00251928	0.081489
450a(2)	0.00124801	0.000270508	4.40977	0.00262198	0.0816697
1295(1)	8.16982e-06	0.000300814	-10.3769	0.00305101	0.0916394
503STAR(1)	0.000111883	0	7.35326	0.00379345	0.11001
143STAR(1)	0.00810701	0.00241679	3.32403	0.00393473	0.110304
361-5p(1)	0.208102	0.0932608	2.23113	0.00419594	0.113832
486(1)	8.3648	19.0278	-2.27475	0.00509205	0.133826
1287STAR(1)	9.9437e-05	0	6.66897	0.00525758	0.133989
206(1)	0.00432719	0.0126516	-2.92358	0.00565589	0.1399
454(1)	0.00114567	0.00367139	-3.13685	0.00596156	0.143248
223(1)	0.939564	0.419994	2.23675	0.00628359	0.146792
3682(1)	0	0.000115412	-6.6004	0.00686807	0.148453
30eSTAR(1)	0.312008	0.145472	2.14485	0.00697964	0.148453
499(1)	0.0226366	0.00263638	8.37689	0.00700396	0.148453
1303(1)	0	8.82801e-05	-6.10581	0.00706077	0.148453
1269(1)	0	8.10684e-05	-5.90668	0.00873322	0.178252
487b(1)	0.00365096	0.00120005	2.93458	0.00890202	0.178252
194(2)	0.0536309	0.147092	-2.74125	0.00950714	0.185942
181c(1)	0.0148629	0.00627878	2.35473	0.0100043	0.191219
551a(1)	8.22202e-05	0	5.64062	0.010841	0.191943
4701-5p(1)	8.29203e-05	0	5.65676	0.010841	0.191943
154-5p(1)	0.000100308	0	6.23668	0.010841	0.191943
3620-5p(1)	5.69051e-05	0	4.78153	0.0109551	0.191943
185(1)	0.375577	0.180711	2.0784	0.0115713	0.198602
2115-5p(1)	0.000516456	8.93892e-05	4.69327	0.013572	0.225826
515STAR(2)	0	5.00357e-05	-4.65329	0.0150243	0.225826
3161(1)	0	7.12941e-05	-5.09096	0.0150243	0.225826
3663-5p(1)	0	7.87812e-05	-5.28131	0.0150243	0.225826
1289-3p(1)	0	8.63706e-05	-5.38343	0.0150243	0.225826
129-1-3p(1)	0	9.22842e-05	-5.45703	0.0150243	0.225826
409-3p(1)	0.0989353	0.0471136	2.0997	0.0150371	0.225826
223STAR(1)	0.0437336	0.0215297	2.03237	0.0157736	0.23273
1296(1)	0.000416526	9.0175e-05	4.54736	0.0164663	0.238761
127(1)	0.058797	0.028278	2.07669	0.0176062	0.250963
1180(1)	0.000415771	0.00147075	-3.57808	0.018085	0.253492
27aSTAR(1)	0.00997172	0.0044775	2.25879	0.0191991	0.264696
760(1)	0.00566534	0.0126127	-2.22159	0.0196391	0.266395
431-5p(1)	0.00553547	0.00235506	2.32872	0.0212307	0.283413
186(1)	0.152288	0.0803318	1.89577	0.0221959	0.288725
153-1STAR(1)	8.35163e-05	0	5.37781	0.0226785	0.288725
134STAR(1)	9.17135e-05	0	5.56419	0.0226785	0.288725
193bSTAR(1)	0.00130506	0.00339429	-2.57156	0.0230019	0.288725
379(1)	0.00701415	0.0165571	-2.35766	0.0248457	0.307283
374bSTAR(1)	0.00360013	0.00146962	2.38311	0.0253798	0.309339
185STAR(1)	0.0310817	0.0159706	1.94675	0.0265432	0.31022
153(2)	5.93264e-05	0.000351802	-4.4068	0.026646	0.31022
421(1)	0.003587	0.00152894	2.32189	0.0267055	0.31022
532-5p(1)	0.0934495	0.183651	-1.96465	0.0269276	0.31022
411STAR(1)	0.00213351	0.000830919	2.44776	0.0282403	0.314972
3064-5p(1)	0.000786875	0.000191934	3.36178	0.0283509	0.314972
2355-3p(1)	0.00281618	0.00118951	2.33332	0.0286743	0.314972
3940(1)	0.000378959	0.00108204	-2.88765	0.031177	0.314972
1307-5p(1)	0.0182245	0.00926787	1.96684	0.0311872	0.314972
3117(1)	8.43143e-05	0.000438407	-4.21528	0.0318566	0.314972
1228-5p(1)	0.00116802	0.00281322	-2.45305	0.0320972	0.314972
29b(2)	0.0103982	0.0217254	-2.09132	0.0321293	0.314972
96(1)	0.00180229	0.0046781	-2.57464	0.033555	0.314972
4772-5p(1)	0.001491	0.000574494	2.4982	0.0351271	0.314972
559-3p(1)	0	3.75268e-05	-3.79004	0.0352049	0.314972
187STAR(1)	0	4.05538e-05	-3.86558	0.0352049	0.314972
874STAR(1)	0	4.05538e-05	-3.86558	0.0352049	0.314972
4636-5p(1)	0	4.5364e-05	-3.9748	0.0352049	0.314972
196a-2STAR(1)	0	4.96384e-05	-3.99231	0.0352049	0.314972
135a-2STAR(1)	0	5.03387e-05	-4.01558	0.0352049	0.314972
3150-5p(1)	0	5.32598e-05	-4.08407	0.0352049	0.314972
4703(1)	0	5.90961e-05	-4.21364	0.0352049	0.314972
92bSTAR(1)	0	7.02761e-05	-4.33933	0.0352049	0.314972
4776-2-5p(1)	0	7.29354e-05	-4.43092	0.0352049	0.314972
4762-3p(1)	0	7.57341e-05	-4.4257	0.0352049	0.314972
15a(1)	0.159442	0.294146	-1.84509	0.0361543	0.315941
550a-3-5p(1)	0.00070517	0.000197264	3.28234	0.0366311	0.315941
660(1)	0.0184219	0.0368584	-2.00221	0.0366884	0.315941
362-3p(1)	0.000625456	0.00167871	-2.57532	0.0368497	0.315941
147(1)	8.89897e-05	0.000406977	-3.84564	0.0371916	0.315941
188(1)	0.000171901	0.000562919	-3.32784	0.0391446	0.328403
3617(1)	0.000132766	1.35179e-05	4.12291	0.0394395	0.328403
496(1)	0.000389882	9.39876e-05	3.63264	0.0405181	0.332124
1908-3p(1)	0.000131607	1.25089e-05	4.06054	0.0409508	0.332124
130a(1)	0.290548	0.165876	1.75154	0.0419585	0.332124
3155-5p(1)	0.000386573	9.48582e-05	3.55564	0.0421131	0.332124
636(1)	0.000141122	0.000522199	-3.41514	0.0422803	0.332124
125b-2STAR(1)	0.00617447	0.0128507	-2.0766	0.0430614	0.332124
7cSTAR(1)	8.16982e-06	0.000135617	-4.34251	0.0433999	0.332124
203(1)	0.013438	0.00651096	2.06562	0.0434457	0.332124
15bSTAR(1)	0.0096511	0.020596	-2.1281	0.043648	0.332124
301a(1)	0.0217175	0.011401	1.9014	0.0438356	0.332124
3909(1)	0.00113959	0.000438105	2.63029	0.044921	0.337309
130b(1)	0.0637469	0.0360511	1.7691	0.046544	0.338095
32(1)	0.0275329	0.0526575	-1.91254	0.046949	0.338095
758STAR(1)	2.45094e-05	0	3.12804	0.0484381	0.338095
4709-3p(1)	4.56336e-05	0	3.58359	0.0484381	0.338095
3939-5p(1)	4.86993e-05	0	3.81724	0.0484381	0.338095
499STAR(1)	6.47553e-05	0	4.29091	0.0484381	0.338095
4766STAR(1)	8.78819e-05	0	4.71994	0.0484381	0.338095
514a(3)	8.78819e-05	0	4.71994	0.0484381	0.338095
425STAR(1)	0.0170196	0.00908598	1.86705	0.0488928	0.338095
129-5p(2)	0.000527372	0.00135415	-2.51038	0.0491493	0.338095
200aSTAR(1)	0.000396942	0.00109392	-2.62415	0.0495768	0.338095
3614-5p(1)	0.00031545	7.18664e-05	3.54527	0.0499994	0.338095
29cSTAR(1)	0.000608421	0.000158036	3.07717	0.050252	0.338095
25(1)	0.278809	0.494522	-1.77363	0.0524561	0.350124
191(1)	1.0177	0.592041	1.71884	0.0535713	0.353541
3690(2)	0.000528289	0.000162232	3.0829	0.0538088	0.353541
330STAR(1)	8.99649e-05	0.000350446	-3.45009	0.0545023	0.355321
378(1)	0.285554	0.497507	-1.74193	0.0553548	0.357182
146b(1)	0.165	0.0930935	1.77288	0.0556372	0.357182
625-3p(1)	0.0063837	0.00319568	1.9932	0.0565748	0.358468
4646-5p(1)	1.63396e-05	0.000170844	-3.99023	0.05669	0.358468
429(1)	0.00205406	0.00426204	-2.08262	0.0596976	0.373462
29aSTAR(1)	0.000155248	1.51213e-05	4.16902	0.0604052	0.373462
483-3p(1)	0.000504833	0.0012163	-2.3529	0.0607387	0.373462
136-3p(1)	0.0014275	0.00806068	-5.57696	0.060989	0.373462
181a(2)	0.265058	0.447559	-1.68843	0.0613604	0.373462
142-5p(1)	1.20487	0.722524	1.66764	0.0617255	0.373462
9STAR(3)	0.000278732	0.000799419	-2.76835	0.0625396	0.375684
1271(1)	0.00289608	0.00142439	2.03569	0.0635842	0.37925
328(1)	0.0100321	0.00534666	1.86507	0.0645199	0.382122
1250(1)	0.000656666	0.000221493	2.74505	0.0650255	0.382423
3183(1)	1.90361e-05	0.000132006	-3.76433	0.0661127	0.386117
4755-3p(1)	0.000114191	0.000462786	-3.26933	0.0668303	0.387616
15b(1)	0.12057	0.0697876	1.72711	0.0691967	0.397431
16-2STAR(1)	0.0541	0.0991887	-1.83307	0.0694678	0.397431
3065-5p(1)	0.000223861	0.000604974	-2.88448	0.0706645	0.40035
629(1)	0.00780299	0.004213	1.85575	0.0721368	0.40035
4766(1)	8.16982e-06	8.04179e-05	-3.31966	0.0724267	0.40035
145STAR(1)	0.0110363	0.00594873	1.84951	0.072957	0.40035
377STAR(1)	9.926e-05	0.000366503	-3.13437	0.0730536	0.40035
193b(1)	0.00169582	0.00353387	-2.06282	0.073318	0.40035
1255a-5p(1)	9.9437e-05	1.72615e-05	3.26677	0.0738004	0.40035
512-3p(2)	6.52782e-05	0.000279851	-3.35823	0.0739485	0.40035
376a-1-5p(2)	4.60029e-05	0.000220511	-3.45053	0.0761423	0.40035
628-3p(1)	0.00114622	0.000508522	2.25017	0.0789141	0.40035
450a-2STAR(1)	0.00109161	0.000482688	2.26059	0.0809808	0.40035
183STAR(1)	0.000303048	0.000803637	-2.58183	0.0831674	0.40035
643(1)	3.85332e-05	0.000208371	-3.4595	0.0833946	0.40035
3677-3p(1)	0.00010335	2.69967e-05	3.24579	0.0839346	0.40035
934(1)	0	2.50179e-05	-2.90005	0.0855168	0.40035
520a-3p(1)	0	2.70359e-05	-2.94344	0.0855168	0.40035
520f-5p(1)	0	2.70359e-05	-2.94344	0.0855168	0.40035
548b(1)	0	2.70359e-05	-2.94344	0.0855168	0.40035
943(1)	0	2.86393e-05	-2.97409	0.0855168	0.40035
933STAR(1)	0	3.00317e-05	-2.99024	0.0855168	0.40035
3692-5p(1)	0	3.02427e-05	-3.00517	0.0855168	0.40035
522-3p(1)	0	3.02427e-05	-3.00517	0.0855168	0.40035
875(1)	0	3.23828e-05	-3.04046	0.0855168	0.40035
1278STAR(1)	0	3.68207e-05	-3.06766	0.0855168	0.40035
518e-5p(5)	0	3.68207e-05	-3.06766	0.0855168	0.40035
518b-3p(1)	0	3.71295e-05	-3.07042	0.0855168	0.40035
3940STAR(1)	0	4.05146e-05	-3.11363	0.0855168	0.40035
544-3p(1)	0	4.05146e-05	-3.11363	0.0855168	0.40035
4802-3p(1)	0	4.27543e-05	-3.13007	0.0855168	0.40035
525-5p(1)	0	4.86236e-05	-3.24975	0.0855168	0.40035
31-3p(1)	0	5.39934e-05	-3.29915	0.0855168	0.40035
1537STAR(1)	0	6.10684e-05	-3.35478	0.0855168	0.40035
124(3)	0.000102975	0.000374826	-4.13115	0.0856872	0.40035
376a-2-5p(2)	9.12672e-05	1.25089e-05	3.0713	0.0881418	0.409094
106a(1)	0.00504068	0.00916211	-1.82849	0.0885317	0.409094
7g(1)	1.21324	0.750416	1.6169	0.0906824	0.415471
7gSTAR(1)	0.000655614	0.00141468	-2.10754	0.0909014	0.415471
323a(1)	0.000720857	0.000271857	2.40854	0.0913938	0.415471
671-3p(1)	0.00528375	0.00291724	1.79849	0.0920736	0.416311
379STAR(1)	0.00019782	5.40822e-05	3.03383	0.0939599	0.42128
141(1)	0.0132885	0.0229518	-1.72496	0.0941891	0.42128
106aSTAR(1)	0.000341532	0.000858496	-2.43797	0.0946752	0.42128
144(1)	0.93873	0.576801	1.62746	0.0991511	0.426883
30e(1)	0.690934	1.09661	-1.58707	0.0996868	0.426883
3158(1)	0.00556134	0.010131	-1.81829	0.0997917	0.426883
103-2STAR(1)	0.000202002	6.41262e-05	2.92667	0.103616	0.426883
181b-1STAR(1)	0.000943795	0.000440136	2.19467	0.105763	0.426883
301b(1)	0.00233058	0.00123002	1.89107	0.107096	0.426883
1237(1)	1.63396e-05	0	2.47752	0.107101	0.426883
1303STAR(1)	1.63396e-05	0	2.47752	0.107101	0.426883
149(1)	1.63396e-05	0	2.47752	0.107101	0.426883
3174STAR(1)	1.63396e-05	0	2.47752	0.107101	0.426883
381STAR(1)	1.63396e-05	0	2.47752	0.107101	0.426883
4804STAR(1)	1.63396e-05	0	2.47752	0.107101	0.426883
4729-5p(1)	2.72059e-05	0	2.75851	0.107101	0.426883
642-5p(1)	2.96632e-05	0	2.79671	0.107101	0.426883
302a-5p(1)	3.03634e-05	0	2.80662	0.107101	0.426883
4464(1)	3.23956e-05	0	2.83331	0.107101	0.426883
1233-3p(2)	4.12297e-05	0	3.12757	0.107101	0.426883
3171-5p(1)	4.29868e-05	0	3.16063	0.107101	0.426883
1193-5p(1)	4.32619e-05	0	3.15814	0.107101	0.426883
372(1)	4.43871e-05	0	3.1838	0.107101	0.426883
770STAR(1)	4.43871e-05	0	3.1838	0.107101	0.426883
105STAR(2)	4.84516e-05	0	3.24697	0.107101	0.426883
22STAR(1)	0.00476496	0.00847196	-1.7734	0.109026	0.429929
376cSTAR(1)	9.71509e-05	1.35179e-05	3.08799	0.109399	0.429929
877-3p(1)	9.2053e-05	1.25089e-05	2.95713	0.109399	0.429929
618(1)	0.000160619	5.66946e-05	2.77933	0.115975	0.453652
885(1)	0.00168647	0.00316699	-1.84814	0.12164	0.471985
181a-1STAR(1)	0.00391082	0.00224616	1.76548	0.122526	0.471985
99aSTAR(1)	6.65807e-05	0.000205413	-2.95401	0.123221	0.471985
139(1)	0.0368852	0.058552	-1.58655	0.123263	0.471985
589-3p(1)	0.000282873	9.26929e-05	2.65381	0.123468	0.471985
1294(1)	0.000307313	7.7325e-05	2.77876	0.128364	0.486598
574-5p(1)	0.0010141	0.00198408	-1.91611	0.128448	0.486598
92a-1STAR(1)	0.000665345	0.000277435	2.34149	0.129944	0.488956
190a(1)	0.000309742	0.000713888	-2.25194	0.130433	0.488956
93(1)	0.977736	1.5179	-1.55249	0.131331	0.488956
7f-2STAR(1)	0.000501708	0.00151076	-2.9979	0.131631	0.488956
3130-3p(1)	0.000363634	0.000153573	2.47478	0.131978	0.488956
3192(1)	1.63396e-05	9.43252e-05	-2.76807	0.133326	0.491673
19b(2)	0.353463	0.557492	-1.57724	0.13388	0.491673
1294STAR(1)	0.000175059	4.48918e-05	2.64413	0.13457	0.492059
502STAR(1)	8.16982e-06	6.60864e-05	-2.83663	0.137312	0.497808
16(2)	0.442698	0.289163	1.5308	0.137349	0.497808
361-3p(1)	0.010424	0.00641254	1.63468	0.137918	0.497808
551b(1)	0.000116562	2.76303e-05	2.59556	0.140484	0.503922
7eSTAR(1)	0.00100082	0.000493655	1.95865	0.14081	0.503922
23b(1)	0.0553208	0.0850462	-1.53792	0.14143	0.503992
944(1)	0.000190045	0.000459304	-2.438	0.14254	0.505806
133a(2)	0.00179001	0.00371522	-2.08583	0.144436	0.508634
184(1)	0.000625808	0.00146364	-2.2621	0.144546	0.508634
4676-3p(1)	0.000124032	4.45195e-05	2.58154	0.146885	0.514708
193a-5p(1)	0.0561587	0.0875815	-1.55989	0.147506	0.51474
21(1)	21.2237	14.5796	1.45571	0.149825	0.520673
133aSTAR(2)	5.18568e-05	0.000171571	-2.66745	0.150883	0.520848
769(1)	0.0294181	0.0190961	1.54158	0.151481	0.520848
214-3p(1)	0.000224508	7.49592e-05	2.52045	0.153353	0.520848
381(1)	0.0200478	0.0333035	-1.66002	0.153431	0.520848
190b(1)	0.000366706	0.000802192	-2.04377	0.153949	0.520848
1185-1-3p(1)	0.00189199	0.00104328	1.79804	0.154095	0.520848
188STAR(1)	1.90361e-05	7.93038e-05	-2.61605	0.154211	0.520848
654(1)	0.00786035	0.00473967	1.64558	0.155734	0.523573
135a(2)	0.000616296	0.000296305	2.14176	0.156263	0.523573
139STAR(1)	0.00142305	0.0025103	-1.78282	0.158559	0.529158
3177(1)	0.000824749	0.000419179	2.01976	0.159315	0.529582
3912(1)	0.000542537	0.00105792	-2.03883	0.160501	0.529694
1278(1)	2.21936e-05	8.18852e-05	-2.58597	0.160617	0.529694
1307-3p(1)	0.0204416	0.0131272	1.56092	0.162467	0.529694
376a-A6G-3p(2)	0.0019815	0.000918294	2.01734	0.163442	0.529694
30bSTAR(1)	0.000260812	7.454e-05	2.48682	0.163835	0.529694
181cSTAR(1)	0.00134403	0.000715621	1.83018	0.166366	0.529694
504(1)	0.000293449	0.000119307	2.34464	0.168492	0.529694
148aSTAR(1)	0.0128367	0.00828996	1.55545	0.171019	0.529694
769STAR(1)	2.42258e-05	7.04739e-05	-2.45028	0.171218	0.529694
130bSTAR(1)	0.00322591	0.0019263	1.67324	0.171428	0.529694
195STAR(1)	0.000518113	0.00100086	-1.9447	0.172763	0.529694
299-5p(1)	0.000535018	0.000245393	2.11887	0.173891	0.529694
7a-1STAR(2)	0.00389329	0.00671462	-1.72905	0.175986	0.529694
9(3)	0.000617524	0.00137099	-2.24059	0.176187	0.529694
26bSTAR(1)	0.0035709	0.00215765	1.653	0.179138	0.529694
340STAR(1)	0.00184172	0.00106059	1.70273	0.179713	0.529694
3620-3p(1)	5.18568e-05	0.000160855	-2.4894	0.181065	0.529694
150STAR(1)	0.00916896	0.014557	-1.58055	0.183743	0.529694
214-5p(1)	0.000140808	0.000338216	-2.31578	0.185381	0.529694
376c(1)	0.00912176	0.00572545	1.58985	0.186674	0.529694
101(2)	2.06466	3.10452	-1.50365	0.186828	0.529694
23aSTAR(1)	0.000297342	0.000653246	-2.02899	0.187474	0.529694
7i(1)	2.38101	1.67439	1.42201	0.189778	0.529694
4772-3p(1)	0.0039803	0.00248709	1.62311	0.193776	0.529694
122STAR(1)	0.000237924	0.000545792	-2.06341	0.193906	0.529694
3128(1)	9.28387e-05	2.43118e-05	2.66221	0.196615	0.529694
17(1)	0.0777362	0.114001	-1.46731	0.198403	0.529694
181b(2)	0.0273712	0.0401751	-1.46645	0.20129	0.529694
181b-2STAR(1)	0.000144377	6.00158e-05	2.26265	0.205564	0.529694
766STAR(1)	0.000190435	0.000445309	-2.09045	0.206735	0.529694
380-5p(1)	0.000105073	0.000234682	-2.34539	0.207333	0.529694
615(1)	0.000119167	0.000276995	-2.23005	0.20796	0.529694
939-5p(1)	0.000488017	0.000919476	-1.80429	0.208264	0.529694
34aSTAR(1)	0.000114678	0.000281969	-2.24924	0.208731	0.529694
146a(1)	1.68769	1.20833	1.39676	0.212966	0.529694
2355-5p(1)	0.00138877	0.000801764	1.70387	0.213088	0.529694
5094-5p(1)	0.00015402	5.96662e-05	2.26184	0.215184	0.529694
676STAR(1)	6.65807e-05	0.000199025	-2.43588	0.215295	0.529694
382-3p(1)	0.00209826	0.00122747	1.67577	0.216684	0.529694
328STAR(1)	0.000221773	0.000449818	-2.07655	0.217178	0.529694
579-3p(1)	9.44744e-05	0.000210941	-2.31966	0.217625	0.529694
34a(1)	0.00267818	0.0061773	-2.34858	0.218743	0.529694
3139(1)	3.53758e-05	0.000112314	-2.27202	0.219146	0.529694
4326(1)	0.000368374	0.000159444	2.07812	0.22201	0.529694
4646-3p(1)	2.96632e-05	0.000101883	-2.28629	0.223024	0.529694
191STAR(1)	0.00268338	0.00165629	1.59509	0.223453	0.529694
484(1)	0.142848	0.101642	1.40532	0.223887	0.529694
1912-3p(1)	0	1.25089e-05	-1.97469	0.224025	0.529694
3663-3p(1)	0	1.25089e-05	-1.97469	0.224025	0.529694
3938(1)	0	1.25089e-05	-1.97469	0.224025	0.529694
4746STAR(1)	0	1.25089e-05	-1.97469	0.224025	0.529694
489(1)	0	1.25089e-05	-1.97469	0.224025	0.529694
509-3-5p(1)	0	1.25089e-05	-1.97469	0.224025	0.529694
518f-3p(1)	0	1.25089e-05	-1.97469	0.224025	0.529694
802(1)	0	1.25089e-05	-1.97469	0.224025	0.529694
943STAR(1)	0	1.25089e-05	-1.97469	0.224025	0.529694
1224-3p(1)	0	1.35179e-05	-1.99168	0.224025	0.529694
1266STAR(1)	0	1.35179e-05	-1.99168	0.224025	0.529694
3173STAR(1)	0	1.35179e-05	-1.99168	0.224025	0.529694
3909STAR(1)	0	1.35179e-05	-1.99168	0.224025	0.529694
3939-3p(1)	0	1.35179e-05	-1.99168	0.224025	0.529694
3942-3p(1)	0	1.35179e-05	-1.99168	0.224025	0.529694
4699-3p(1)	0	1.35179e-05	-1.99168	0.224025	0.529694
641-3p(1)	0	1.35179e-05	-1.99168	0.224025	0.529694
3177STAR(1)	0	1.51213e-05	-2.01531	0.224025	0.529694
3919-3p(1)	0	1.51213e-05	-2.01531	0.224025	0.529694
4640-3p(1)	0	1.51213e-05	-2.01531	0.224025	0.529694
4799STAR(1)	0	1.51213e-05	-2.01531	0.224025	0.529694
517b(1)	0	1.51213e-05	-2.01531	0.224025	0.529694
585(1)	0	1.51213e-05	-2.01531	0.224025	0.529694
770(1)	0	1.51213e-05	-2.01531	0.224025	0.529694
128-2STAR(1)	0	1.72615e-05	-2.04177	0.224025	0.529694
4676-5p(1)	0	1.72615e-05	-2.04177	0.224025	0.529694
517a(2)	0	1.72615e-05	-2.04177	0.224025	0.529694
636STAR(1)	0	1.72615e-05	-2.04177	0.224025	0.529694
7-3STAR(1)	0	1.72615e-05	-2.04177	0.224025	0.529694
124STAR(3)	0	2.43118e-05	-2.10273	0.224025	0.529694
219-5p(2)	0	2.43118e-05	-2.10273	0.224025	0.529694
3200STAR(1)	0	2.43118e-05	-2.10273	0.224025	0.529694
4422-5p(1)	0	2.43118e-05	-2.10273	0.224025	0.529694
4690STAR(1)	0	2.43118e-05	-2.10273	0.224025	0.529694
4789-3p(1)	0	2.43118e-05	-2.10273	0.224025	0.529694
526b-5p(1)	0	2.43118e-05	-2.10273	0.224025	0.529694
876-5p(1)	0	2.43118e-05	-2.10273	0.224025	0.529694
210STAR(1)	0	2.46206e-05	-2.10477	0.224025	0.529694
2113(1)	0	2.46206e-05	-2.10477	0.224025	0.529694
190aSTAR(1)	0	2.69967e-05	-2.11919	0.224025	0.529694
2276-5p(1)	0	2.69967e-05	-2.11919	0.224025	0.529694
3136STAR(1)	0	2.69967e-05	-2.11919	0.224025	0.529694
3193STAR(1)	0	2.69967e-05	-2.11919	0.224025	0.529694
4760(1)	0	2.69967e-05	-2.11919	0.224025	0.529694
497STAR(1)	0	2.69967e-05	-2.11919	0.224025	0.529694
520f-3p(1)	0	2.69967e-05	-2.11919	0.224025	0.529694
760STAR(1)	0	2.69967e-05	-2.11919	0.224025	0.529694
1295STAR(1)	0	2.92363e-05	-2.13104	0.224025	0.529694
2114STAR(1)	0	2.92363e-05	-2.13104	0.224025	0.529694
216bSTAR(1)	0	2.92363e-05	-2.13104	0.224025	0.529694
3167-5p(1)	0	2.92363e-05	-2.13104	0.224025	0.529694
6720-5p(1)	0	2.92363e-05	-2.13104	0.224025	0.529694
1233-5p(2)	0	3.05342e-05	-2.13725	0.224025	0.529694
4776-2-3p(1)	0	3.05342e-05	-2.13725	0.224025	0.529694
519c-3p(1)	0	3.05342e-05	-2.13725	0.224025	0.529694
376a-3p(2)	0.00166185	0.000998337	1.68463	0.224222	0.529694
491(1)	0.000501774	0.000907823	-1.79588	0.226264	0.533019
29a(1)	2.42741	1.7641	1.37603	0.228926	0.533697
3151(1)	3.74638e-05	0.000111022	-2.2908	0.229048	0.533697
3138-5p(1)	5.68692e-05	2.69967e-05	2.11189	0.229452	0.533697
2277-5p(1)	0.00017404	7.26615e-05	2.15176	0.230051	0.533697
335-5p(1)	0.01561	0.0104696	1.49459	0.230368	0.533697
34c(1)	0.00192459	0.00366355	-1.87578	0.230853	0.533697
624-5p(1)	0.000975657	0.000543245	1.73264	0.230994	0.533697
3124(1)	0.000113121	4.15733e-05	2.20026	0.232929	0.53516
1227(1)	5.44119e-05	2.69967e-05	2.08743	0.238103	0.53516
187(1)	0.00015835	4.75545e-05	2.21999	0.240432	0.53516
497(1)	0.00146279	0.00229408	-1.5942	0.245171	0.53516
374b(1)	0.0557954	0.0397337	1.40415	0.246297	0.53516
151-5p(1)	0.0793892	0.113616	-1.42987	0.249489	0.53516
92b(1)	0.0154301	0.0222047	-1.44065	0.249915	0.53516
452(1)	0.0058782	0.00387987	1.50376	0.249987	0.53516
137STAR(1)	1.90361e-05	0	2.02345	0.254535	0.53516
1537(1)	1.90361e-05	0	2.02345	0.254535	0.53516
205STAR(1)	1.90361e-05	0	2.02345	0.254535	0.53516
3152STAR(1)	1.90361e-05	0	2.02345	0.254535	0.53516
449aSTAR(1)	1.90361e-05	0	2.02345	0.254535	0.53516
4688-3p(1)	1.90361e-05	0	2.02345	0.254535	0.53516
656STAR(1)	1.90361e-05	0	2.02345	0.254535	0.53516
4749-5p(1)	2.14934e-05	0	2.05519	0.254535	0.53516
1298STAR(1)	2.21936e-05	0	2.06337	0.254535	0.53516
133b(1)	2.21936e-05	0	2.06337	0.254535	0.53516
490-5p(1)	2.21936e-05	0	2.06337	0.254535	0.53516
495STAR(1)	2.21936e-05	0	2.06337	0.254535	0.53516
2116STAR(1)	2.42258e-05	0	2.08528	0.254535	0.53516
2681STAR(1)	2.42258e-05	0	2.08528	0.254535	0.53516
3140-5p(1)	2.42258e-05	0	2.08528	0.254535	0.53516
412STAR(1)	2.42258e-05	0	2.08528	0.254535	0.53516
4326STAR(1)	2.42258e-05	0	2.08528	0.254535	0.53516
4729-3p(1)	2.42258e-05	0	2.08528	0.254535	0.53516
494STAR(1)	2.42258e-05	0	2.08528	0.254535	0.53516
588-5p(1)	2.42258e-05	0	2.08528	0.254535	0.53516
105(2)	2.9294e-05	0	2.13036	0.254535	0.53516
1245-3p(1)	2.9294e-05	0	2.13036	0.254535	0.53516
1252(1)	2.9294e-05	0	2.13036	0.254535	0.53516
4749-3p(1)	2.9294e-05	0	2.13036	0.254535	0.53516
518a-1-3p(1)	2.9294e-05	0	2.13036	0.254535	0.53516
518a-2-3p(1)	2.9294e-05	0	2.13036	0.254535	0.53516
518e-3p(1)	2.9294e-05	0	2.13036	0.254535	0.53516
521-2STAR(1)	2.9294e-05	0	2.13036	0.254535	0.53516
95(1)	0.000886642	0.00143643	-1.63171	0.2577	0.540464
491STAR(1)	3.80723e-05	8.02784e-05	-2.11142	0.261839	0.547779
744(1)	0.212437	0.14769	1.43887	0.263562	0.548435
539(1)	0.00703934	0.00474047	1.48118	0.264497	0.548435
425(1)	0.08832	0.122004	-1.38122	0.264626	0.548435
3605-3p(1)	0.00078765	0.00127662	-1.61568	0.264762	0.548435
4709-5p(1)	8.16982e-06	4.27516e-05	-2.19935	0.266481	0.549291
4755-5p(1)	8.16982e-06	5.80374e-05	-2.33776	0.266481	0.549291
30dSTAR(1)	0.00607164	0.00416608	1.45418	0.267772	0.550098
1197(1)	0.000283092	0.000551259	-1.82866	0.268181	0.550098
424(1)	0.00926109	0.00633157	1.4629	0.271004	0.554536
2115-3p(1)	0.000250808	0.000107318	2.01934	0.272345	0.554726
93STAR(1)	0.00600479	0.00409696	1.47147	0.272416	0.554726
1286(1)	8.96898e-05	3.95056e-05	2.02047	0.274088	0.556782
1976(1)	0.00324567	0.00214034	1.50758	0.275385	0.556821
543(1)	0.00617658	0.00411774	1.49206	0.275792	0.556821
107(1)	0.118106	0.169244	-1.43303	0.277601	0.556821
654STAR(1)	0.00626452	0.00419987	1.4872	0.278475	0.556821
194-1STAR(1)	2.42258e-05	6.41262e-05	-2.03124	0.278648	0.556821
1(2)	0.0578812	0.0413594	1.39829	0.278799	0.556821
7f-1STAR(1)	0.00144131	0.000862956	1.58896	0.279315	0.556821
431-3p(1)	0.00236438	0.00143227	1.63276	0.279584	0.556821
195(1)	0.00275747	0.0018081	1.50041	0.280066	0.556821
550-3p(3)	0.00332764	0.00497947	-1.4939	0.282317	0.559974
485-5p(1)	0.00126214	0.000726752	1.63452	0.286343	0.5646
145(1)	0.00884148	0.0141275	-1.60296	0.286442	0.5646
3120(1)	0.000553401	0.000292452	1.84789	0.286664	0.5646
136-5p(1)	0.000196278	0.000388153	-1.87188	0.288866	0.56732
873STAR(1)	0.000284273	0.000528444	-1.80842	0.289394	0.56732
487a-5p(1)	0.00101497	0.000563335	1.6337	0.290948	0.569039
627-3p(1)	0.000298097	0.000158381	1.86218	0.294291	0.574243
323aSTAR(1)	0.00010673	3.85358e-05	1.94842	0.298817	0.580851
101-2STAR(1)	2.14934e-05	4.5364e-05	-1.93403	0.300431	0.580851
216a(1)	0.000121311	4.15733e-05	2.18337	0.30044	0.580851
3690STAR(2)	9.46937e-05	3.02427e-05	2.02432	0.30044	0.580851
26a-1STAR(1)	0.000544679	0.000265552	1.78473	0.302269	0.582802
574-3p(1)	0.00370508	0.00532793	-1.44749	0.303761	0.582802
592(1)	5.96574e-05	0.000116959	-1.99406	0.303869	0.582802
30c(2)	0.0440485	0.0598732	-1.35842	0.304221	0.582802
1468(1)	5.69051e-05	0.00015655	-1.97922	0.305121	0.583196
7dSTAR(1)	0.0887551	0.119798	-1.34989	0.306202	0.583936
656(1)	3.26793e-05	0.000134068	-2.06729	0.307014	0.58416
1255a-3p(1)	0.000357354	0.000189258	1.87932	0.308391	0.585455
146aSTAR(1)	0.000844298	0.00236035	-2.77532	0.309438	0.585976
125b(2)	0.0346736	0.047222	-1.36312	0.311277	0.585976
877-5p(1)	0.000235065	0.000489752	-1.8086	0.311348	0.585976
7f(2)	3.11451	2.37387	1.31201	0.311705	0.585976
1258(1)	2.9294e-05	5.13477e-05	-1.89754	0.312149	0.585976
510-3p(1)	3.26793e-05	2.43118e-05	1.78171	0.313424	0.587059
27b(1)	0.20172	0.273651	-1.35659	0.31555	0.589727
10b(1)	0.703677	0.926418	-1.31651	0.318679	0.594255
370(1)	0.0111193	0.0172898	-1.55443	0.320799	0.594579
20b(1)	0.0100964	0.0139129	-1.37921	0.320802	0.594579
127STAR(1)	0.00775312	0.00550888	1.40247	0.320974	0.594579
7bSTAR(1)	0.00724094	0.0101127	-1.39649	0.322523	0.596136
532-3p(1)	0.00376438	0.00264753	1.42004	0.32536	0.598934
1228-3p(1)	0.000112823	0.000227765	-1.88725	0.325461	0.598934
3187(1)	0.000358278	0.000581734	-1.67226	0.328004	0.602296
486STAR(1)	0.0481894	0.0712377	-1.47886	0.330265	0.605126
584STAR(1)	0.000219638	0.000116227	1.83255	0.331039	0.605225
204(1)	0.000408072	0.000616833	-1.68685	0.332383	0.605359
224(1)	0.0300438	0.0221781	1.35495	0.332551	0.605359
299-3p(1)	0.000697734	0.000404462	1.62037	0.333675	0.606093
505STAR(1)	0.000678071	0.00101179	-1.54789	0.335079	0.60733
181a-2STAR(1)	0.00602392	0.00836515	-1.3821	0.337236	0.609926
132STAR(1)	0.00023769	0.000106917	1.81985	0.340034	0.611422
296-3p(1)	0.000202755	0.000367379	-1.75475	0.34178	0.611422
1301(1)	0.0083852	0.0119109	-1.4139	0.34179	0.611422
126-5p(1)	1.16122	0.890156	1.30441	0.34407	0.611422
4687-3p(1)	0.000159824	8.66375e-05	1.83216	0.346871	0.611422
1249(1)	0.000294226	0.000143816	1.75622	0.347564	0.611422
1323(1)	7.77456e-05	3.05342e-05	2.12487	0.349727	0.611422
3591(1)	7.2981e-05	2.69967e-05	2.09713	0.349727	0.611422
7a-2STAR(1)	6.02658e-05	2.43118e-05	1.99672	0.349727	0.611422
2276-3p(1)	4.62421e-05	1.35179e-05	1.89245	0.349727	0.611422
933(1)	7.36811e-05	1.72615e-05	2.18401	0.349727	0.611422
653-3p(1)	6.9945e-05	1.51213e-05	2.18358	0.349727	0.611422
577(1)	7.26774e-05	1.51213e-05	2.2109	0.349727	0.611422
147STAR(1)	6.72126e-05	1.25089e-05	2.20105	0.349727	0.611422
519a-2-5p(2)	7.22808e-05	1.25089e-05	2.24302	0.349727	0.611422
570-5p(1)	8.00814e-05	1.35179e-05	2.2953	0.349727	0.611422
3944-5p(1)	3.03634e-05	9.3499e-05	-1.95089	0.350423	0.611422
758(1)	0.000166056	7.72746e-05	1.81702	0.351557	0.611865
202(1)	0.000105007	0.000175294	-1.87529	0.352131	0.611865
655(1)	0.000266016	0.000171028	1.78376	0.355879	0.614878
1306-3p(1)	0.000624723	0.000962502	-1.54119	0.355987	0.614878
424STAR(1)	0.00444816	0.00310323	1.41613	0.356648	0.614878
2116(1)	0.000342958	0.00056177	-1.61634	0.35679	0.614878
196bSTAR(1)	2.96632e-05	7.13438e-05	-1.83042	0.358877	0.61721
2277-3p(1)	0.000145263	8.34079e-05	1.7985	0.360857	0.618408
1276(1)	2.96632e-05	6.98299e-05	-1.83767	0.361044	0.618408
5189-5p(1)	0.000188019	8.43753e-05	1.8337	0.363464	0.620311
671-5p(1)	0.000207328	8.46979e-05	1.81105	0.363631	0.620311
140(1)	2.21047	1.7313	1.27679	0.364852	0.621135
3174(1)	0.000104222	5.4846e-05	1.84481	0.365982	0.621799
30c-1STAR(1)	0.000219127	0.000411695	-1.70214	0.370264	0.627807
570-3p(1)	0.000281278	0.000487785	-1.67348	0.373204	0.630388
151-3p(1)	0.914524	0.717239	1.27514	0.373286	0.630388
556-3p(1)	0.00019969	9.94462e-05	1.7448	0.376985	0.633428
29b-1STAR(1)	7.265e-05	0.000117625	-1.7972	0.377381	0.633428
2110STAR(1)	0.000237559	0.000138107	1.7246	0.378466	0.633428
26a(2)	0.823016	1.07757	-1.30941	0.37851	0.633428
1226(1)	0.000134175	6.68999e-05	1.76264	0.378852	0.633428
1304STAR(1)	0.00615111	0.00455597	1.35688	0.380327	0.634633
132(1)	0.0267959	0.0383748	-1.43631	0.383286	0.638304
3198(1)	0.000173048	9.64193e-05	1.80938	0.385535	0.640781
152STAR(1)	8.97876e-05	3.85358e-05	1.73652	0.388092	0.643759
501-3p(1)	0.00911663	0.012036	-1.32318	0.391942	0.648865
99bSTAR(1)	0.00258468	0.00185078	1.37903	0.393422	0.650035
378STAR(1)	0.000315593	0.000175462	1.64671	0.395131	0.651578
708(1)	4.87352e-05	0.000116129	-1.75314	0.401555	0.659235
154-3p(1)	0.000240021	0.000398849	-1.65135	0.401603	0.659235
342(1)	0.0762617	0.0973365	-1.27641	0.402406	0.659235
544-5p(1)	0.00027363	0.000426648	-1.61077	0.40291	0.659235
10a(1)	0.270162	0.341168	-1.26271	0.404475	0.660512
324-3p(1)	0.00498357	0.00665228	-1.35304	0.405516	0.660928
148a(1)	3.50719	4.4457	-1.2676	0.406824	0.661778
200bSTAR(1)	0.000110758	0.000192348	-1.69192	0.40771	0.661939
183(1)	0.0873371	0.11187	-1.28117	0.412538	0.668487
3176(1)	0.000137858	0.000226554	-1.68896	0.415557	0.670002
580(1)	7.86935e-05	0.000149676	-1.73086	0.41618	0.670002
2114(1)	4.05295e-05	8.43276e-05	-1.71276	0.416689	0.670002
129-2-3p(1)	3.74638e-05	5.78729e-05	-1.68257	0.417274	0.670002
370STAR(1)	0.000411477	0.000241165	1.57502	0.417456	0.670002
211(1)	9.41434e-05	0.000157372	-1.71587	0.420536	0.673299
1229(1)	0.000232049	0.000385238	-1.59539	0.421112	0.673299
665(1)	0.00025762	0.000152653	1.64006	0.424314	0.677131
598(1)	0.0279799	0.0218039	1.28119	0.425414	0.677149
380-3p(1)	2.45094e-05	1.51213e-05	1.55214	0.427303	0.677149
376b(1)	0.000226738	0.000123437	1.65417	0.427525	0.677149
1306-5p(1)	0.00102943	0.000696748	1.43179	0.427546	0.677149
16-1STAR(1)	0.000244289	0.000398855	-1.6031	0.430587	0.680684
24-1STAR(1)	0.000387935	0.000234023	1.63104	0.431753	0.681246
502(1)	0.00639323	0.00830795	-1.30501	0.435212	0.685418
128(2)	0.105228	0.0844627	1.24571	0.436329	0.685893
500-5p(2)	6.98594e-05	0.00011045	-1.64688	0.439284	0.689249
590-3p(1)	0.000706999	0.000442919	1.47259	0.4414	0.6901
642-3p(1)	0.000834909	0.000562462	1.45015	0.441467	0.6901
212-5p(1)	0.000510496	0.000302935	1.52079	0.444591	0.693504
18bSTAR(1)	0.000199257	0.000111575	1.64252	0.445294	0.693504
675-3p(1)	9.01063e-05	0.000147159	-1.65088	0.451388	0.700754
155(1)	0.0233536	0.029733	-1.27424	0.451633	0.700754
625-5p(1)	0.00179657	0.00132878	1.36774	0.452449	0.700754
552-3p(1)	7.59412e-05	0.000195423	-1.70585	0.455037	0.703467
597STAR(1)	5.14875e-05	9.11001e-05	-1.64743	0.455977	0.703626
545-3p(1)	0.000121385	0.000203769	-1.60212	0.460373	0.709084
487bSTAR(1)	2.45094e-05	2.43118e-05	1.48761	0.461634	0.709084
29c(1)	0.113744	0.140435	-1.23485	0.462043	0.709084
508(1)	0.000182561	0.000293741	-1.5913	0.465776	0.712469
5187-5p(1)	0.000263098	0.000404111	-1.538	0.465943	0.712469
140STAR(1)	0.00703252	0.0054381	1.28901	0.468431	0.713997
1287(1)	0.00200727	0.00267081	-1.33995	0.46864	0.713997
7iSTAR(1)	0.00733644	0.00944131	-1.28553	0.469629	0.714209
3074-3p(1)	6.52782e-05	3.10407e-05	1.59193	0.474446	0.720233
450b(1)	0.00151172	0.00115574	1.33929	0.477386	0.722391
494(1)	0.00269464	0.0035185	-1.31734	0.478376	0.722391
511-5p(2)	0.00169962	0.00220221	-1.32294	0.478444	0.722391
501-5p(1)	0.000565286	0.000402147	1.46063	0.479375	0.722499
128-1STAR(1)	0.000213556	0.000335039	-1.52326	0.481626	0.723043
629STAR(1)	0.000175966	0.000300893	-1.55813	0.481769	0.723043
150(1)	0.0475815	0.0590079	-1.24022	0.482315	0.723043
29b-2STAR(1)	0.00168588	0.00124625	1.33166	0.483384	0.723355
20a(1)	0.0916856	0.133348	-1.45599	0.485597	0.725376
548e(1)	0.00305673	0.00238722	1.29203	0.488916	0.72904
485-3p(1)	0.00115233	0.000843282	1.34356	0.494859	0.734407
627-5p(1)	0.00126185	0.00173171	-1.32628	0.494975	0.734407
221STAR(1)	0.00135451	0.00175218	-1.3232	0.496262	0.734407
100(1)	0.117319	0.142264	-1.21255	0.496517	0.734407
196a(2)	0.000274847	0.000410111	-1.48565	0.496882	0.734407
28-5p(1)	0.00854759	0.0106992	-1.24939	0.499466	0.735843
323b(1)	0.00939531	0.0073036	1.28551	0.499853	0.735843
548k(1)	0.00108035	0.000738448	1.34821	0.500862	0.735843
10bSTAR(1)	0.0030362	0.00236433	1.28232	0.501353	0.735843
197(1)	0.00639087	0.00510573	1.25582	0.507318	0.738219
7(3)	0.0117984	0.0147952	-1.25388	0.507887	0.738219
197STAR(1)	1.90361e-05	3.50456e-05	-1.52428	0.509078	0.738219
1909STAR(1)	2.14934e-05	4.05146e-05	-1.51501	0.509078	0.738219
4473-5p(1)	8.16982e-06	3.07794e-05	-1.69158	0.509078	0.738219
3187STAR(1)	8.16982e-06	3.95056e-05	-1.73722	0.509078	0.738219
338-3p(1)	0.000366409	0.000500529	-1.42553	0.509117	0.738219
605-5p(1)	2.21936e-05	3.4523e-05	-1.49094	0.512349	0.741628
17STAR(1)	0.00747887	0.00942909	-1.26694	0.515227	0.744512
660STAR(1)	8.66738e-05	0.000142829	-1.55614	0.517653	0.746226
135a-1STAR(1)	0.000179736	0.000176716	1.53962	0.519568	0.746226
4685(1)	0.000158076	0.000273122	-1.48919	0.519908	0.746226
3140-3p(1)	0.000107146	0.000171062	-1.52228	0.519963	0.746226
423-5p(1)	0.089349	0.118903	-1.32994	0.521874	0.747694
452STAR(1)	0.000238538	0.000330131	-1.45774	0.523806	0.749185
345(1)	0.00811864	0.0100229	-1.23037	0.536294	0.765743
141STAR(1)	2.42258e-05	2.76303e-05	-1.41564	0.539793	0.769434
134(1)	0.0291485	0.0241787	1.20607	0.541483	0.770537
3194-5p(1)	2.9294e-05	3.07794e-05	-1.41238	0.545333	0.773082
200a(1)	0.00349238	0.00432034	-1.25044	0.545433	0.773082
26a-2STAR(1)	8.96898e-05	6.48264e-05	1.46629	0.546029	0.773082
410(1)	0.0054986	0.00720902	-1.32145	0.548325	0.775028
432(1)	0.00673613	0.00540621	1.23836	0.551007	0.776996
3127-5p(1)	0.000165698	9.12177e-05	1.49813	0.552383	0.776996
205(1)	0.000468537	0.000323376	1.40692	0.552489	0.776996
101-1STAR(1)	0.000850259	0.00107209	-1.29827	0.556667	0.781564
1284-5p(1)	0.000346174	0.00023939	1.39978	0.559241	0.782939
549-3p(1)	7.83985e-05	5.13477e-05	1.44024	0.560157	0.782939
616-5p(1)	0.000130255	7.99869e-05	1.44872	0.560661	0.782939
365-1STAR(1)	0.000569105	0.000436976	1.36714	0.56137	0.782939
545-5p(1)	0.000149622	0.000101262	1.4447	0.563316	0.783968
92a(2)	6.7079	7.90021	-1.17775	0.56418	0.783968
942(1)	0.00316008	0.00250692	1.24564	0.564905	0.783968
106b(1)	0.362654	0.309164	1.17298	0.56618	0.784444
409-5p(1)	0.0010017	0.000774719	1.27965	0.570803	0.789548
30aSTAR(1)	0.0537872	0.0635274	-1.18126	0.572983	0.791263
371(1)	5.18568e-05	0.00010653	-1.47385	0.57988	0.799473
641-5p(1)	5.71887e-05	0.000123792	-1.45341	0.581516	0.800417
3605-5p(1)	0.000106918	0.00013821	-1.43138	0.584723	0.803516
433STAR(1)	9.49414e-05	0.000148396	-1.42421	0.589416	0.808644
3934(1)	0.000170366	0.000278662	-1.39392	0.597515	0.817999
224STAR(1)	0.000113689	8.00594e-05	1.38716	0.599482	0.817999
3173(1)	0.000610477	0.00046482	1.307	0.601734	0.817999
454STAR(1)	0.000437451	0.000335817	1.32337	0.601789	0.817999
193a-3p(1)	0.000239368	0.00031971	-1.36396	0.603071	0.817999
3922(1)	0.000130361	8.9039e-05	1.42878	0.604107	0.817999
744STAR(1)	0.000177233	0.000126907	1.3804	0.604736	0.817999
1908-5p(1)	3.74638e-05	4.93297e-05	-1.38112	0.609257	0.817999
576-3p(1)	0.0018456	0.00145122	1.24977	0.609362	0.817999
383(1)	3.74638e-05	2.92363e-05	1.35563	0.61302	0.817999
509-5p(2)	3.74638e-05	2.43118e-05	1.37388	0.61302	0.817999
1226STAR(1)	4.43871e-05	1.72615e-05	1.55933	0.61302	0.817999
1185-5p(2)	3.03634e-05	1.25089e-05	1.4213	0.61302	0.817999
599(1)	4.64194e-05	1.72615e-05	1.57469	0.61302	0.817999
3612-3p(1)	5.14875e-05	1.72615e-05	1.60688	0.61302	0.817999
541-5p(1)	5.35198e-05	1.51213e-05	1.64426	0.61302	0.817999
455-3p(1)	9.23366e-05	0.000144247	-1.39317	0.613414	0.817999
33bSTAR(1)	8.10094e-05	6.55798e-05	1.36816	0.613742	0.817999
202STAR(1)	7.76241e-05	9.96208e-05	-1.38822	0.615648	0.818386
885STAR(1)	0.00176317	0.00241525	-1.35264	0.615979	0.818386
5193(1)	3.53758e-05	7.51371e-05	-1.50088	0.618753	0.820482
30d(1)	2.71189	3.098	-1.14236	0.619508	0.820482
10aSTAR(1)	0.00210139	0.00174985	1.21725	0.621683	0.822068
148b(1)	0.118923	0.136592	-1.14866	0.625824	0.82405
217(1)	0.00204029	0.00166712	1.21722	0.626425	0.82405
365-2STAR(1)	0.000141402	8.08728e-05	1.41902	0.626851	0.82405
204STAR(1)	3.03634e-05	2.92363e-05	1.31702	0.627776	0.82405
487a-3p(1)	0.000223384	0.000147784	1.37733	0.628081	0.82405
4743(1)	0.000151563	0.000101867	1.36174	0.634488	0.83116
668(1)	0.000110126	0.000150759	-1.35899	0.636766	0.832847
221(1)	0.451532	0.397414	1.13606	0.639512	0.834892
652(1)	0.0295909	0.0342594	-1.15902	0.640315	0.834892
21STAR(1)	0.00661201	0.00564325	1.17826	0.643677	0.837976
22(1)	1.23276	1.39709	-1.13331	0.644844	0.838198
412(1)	0.000161631	0.000102059	1.35844	0.646556	0.839126
363(1)	0.15945	0.137394	1.16013	0.651487	0.843095
561(1)	4.3687e-05	6.20423e-05	-1.3397	0.651619	0.843095
505(1)	0.00384509	0.00453724	-1.17957	0.652804	0.843331
4690(1)	0.000246622	0.000328771	-1.305	0.658134	0.847791
148bSTAR(1)	0.00139927	0.00119053	1.19459	0.658273	0.847791
4687-5p(1)	1.63396e-05	1.25089e-05	1.25464	0.65931	0.847828
708STAR(1)	0.000222051	0.000285382	-1.29927	0.66044	0.847985
26b(1)	0.571772	0.502897	1.13684	0.661716	0.848328
200b(1)	0.00178216	0.00148895	1.18615	0.66768	0.854671
539STAR(1)	4.93995e-05	6.47657e-05	-1.31234	0.672594	0.857706
218(2)	0.000345919	0.000265117	1.27551	0.672942	0.857706
1292(1)	0.00125714	0.00149901	-1.18938	0.673587	0.857706
125aSTAR(1)	0.00125601	0.00104688	1.19846	0.674888	0.857706
212-3p(1)	0.000578168	0.000445051	1.24267	0.67515	0.857706
433(1)	0.00515498	0.0043308	1.17311	0.678213	0.859498
589-5p(1)	0.00180269	0.00152375	1.17596	0.678605	0.859498
3691(1)	0.000166398	0.000214662	-1.31042	0.681098	0.859591
5189-3p(1)	0.000370639	0.000454343	-1.24696	0.684036	0.859591
548bSTAR(1)	0.00026543	0.000178936	1.30123	0.685858	0.859591
142-3p(1)	0.040024	0.0349207	1.14461	0.686109	0.859591
329(2)	0.00317332	0.00254928	1.25053	0.686692	0.859591
222(1)	0.167491	0.148723	1.12646	0.688283	0.859591
27a(1)	0.745648	0.66967	1.11348	0.688612	0.859591
4746(1)	0.000605038	0.000505677	1.21846	0.688811	0.859591
1910(1)	1.63396e-05	1.72615e-05	1.21342	0.688899	0.859591
329STAR(2)	1.63396e-05	1.72615e-05	1.21342	0.688899	0.859591
382-5p(1)	0.00365449	0.00423962	-1.15696	0.694217	0.864943
628-5p(1)	0.00135499	0.00118815	1.17555	0.697792	0.868111
340(1)	0.0466317	0.0414779	1.12365	0.700933	0.86939
210(1)	0.026124	0.029298	-1.12222	0.702403	0.86939
4657(1)	7.80292e-05	5.94049e-05	1.2702	0.70247	0.86939
144STAR(1)	0.0912522	0.102166	-1.1198	0.702955	0.86939
3065-3p(1)	0.000116243	0.000121444	-1.26419	0.704093	0.869519
876-3p(1)	3.26793e-05	3.78297e-05	1.21275	0.711841	0.877798
98(1)	0.0540202	0.048517	1.11252	0.714044	0.878383
1234(1)	1.63396e-05	2.43118e-05	1.17824	0.714404	0.878383
550-5p(2)	0.00258421	0.00296891	-1.15585	0.71866	0.881562
1229STAR(1)	3.26793e-05	4.05146e-05	1.20402	0.719086	0.881562
362-5p(1)	0.000434263	0.000372584	1.21104	0.723321	0.884151
493-5p(1)	0.00355328	0.00309813	1.14991	0.725891	0.884151
34bSTAR(1)	6.58805e-05	8.98916e-05	-1.2643	0.726322	0.884151
182STAR(1)	6.54555e-05	5.75309e-05	1.29437	0.727506	0.884151
3120STAR(1)	5.71084e-05	3.94331e-05	1.32251	0.727506	0.884151
3194-3p(1)	8.00814e-05	3.97419e-05	1.4607	0.727506	0.884151
3679(1)	0.000590871	0.00069754	-1.1936	0.731862	0.888161
296-5p(1)	8.41668e-05	0.000119071	-1.24848	0.745172	0.903011
7c(1)	0.0803938	0.0733023	1.09664	0.747159	0.904116
3074-5p(1)	0.00017831	0.00013577	1.22044	0.750897	0.90522
500b-3p(1)	7.5997e-05	7.15162e-05	1.21298	0.751686	0.90522
3157-3p(1)	7.81148e-05	9.51669e-05	-1.2249	0.752079	0.90522
24-2STAR(1)	0.0121582	0.0110124	1.10514	0.752377	0.90522
4473-3p(1)	4.87352e-05	7.21247e-05	-1.23478	0.759705	0.912732
34b(1)	5.2557e-05	4.86236e-05	1.198	0.772344	0.924364
651(1)	0.00506639	0.00456073	1.10576	0.774122	0.924364
98STAR(1)	0.000948834	0.000855011	1.13012	0.775282	0.924364
200c(1)	0.0126122	0.0138142	-1.09781	0.775593	0.924364
1256-3p(1)	0.000170319	0.000214583	-1.19536	0.775957	0.924364
301aSTAR(1)	3.53758e-05	2.50179e-05	1.1843	0.777601	0.924364
676(1)	8.49167e-05	7.78599e-05	1.20653	0.778057	0.924364
590-5p(1)	0.000130255	0.000145778	-1.19418	0.77818	0.924364
33aSTAR(1)	0.000107778	0.000125043	-1.19179	0.783982	0.928565
335-3p(1)	0.00267636	0.00239966	1.10645	0.785867	0.928565
194-2STAR(1)	0.00046999	0.000581899	-1.15602	0.787062	0.928565
19a(1)	0.126417	0.13778	-1.08988	0.787095	0.928565
7a(3)	3.22077	2.99385	1.0758	0.787238	0.928565
3127-3p(1)	9.51806e-05	7.75716e-05	1.19659	0.79136	0.931789
543STAR(1)	8.69848e-05	5.52605e-05	1.19839	0.792187	0.931789
23bSTAR(1)	0.000274998	0.000217612	1.17077	0.794565	0.932283
874(1)	0.000759035	0.000843831	-1.12195	0.794824	0.932283
1277-3p(1)	0.00101586	0.00116147	-1.11489	0.798271	0.935022
2110(1)	0.000545067	0.00050208	1.13198	0.802545	0.937684
199a-5p(2)	0.00575318	0.00525388	1.09118	0.802773	0.937684
369STAR(1)	0.000751069	0.000677682	1.11512	0.815982	0.951791
4504(1)	0.000183284	0.000152866	1.16095	0.818941	0.953918
342STAR(1)	0.00355316	0.00385346	-1.08764	0.822538	0.956784
23a(1)	0.538818	0.506734	1.06333	0.823874	0.957014
182(1)	0.250269	0.266638	-1.06558	0.829241	0.959379
7d(1)	0.139889	0.131473	1.06409	0.829312	0.959379
3138-3p(1)	0.000116507	0.000152225	-1.15486	0.82957	0.959379
411(1)	0.00731256	0.00784327	-1.07516	0.831592	0.959379
320(1)	0.157097	0.148061	1.061	0.832746	0.959379
337(1)	0.000722799	0.000784623	-1.09955	0.834602	0.959379
451(1)	5.98608	6.33049	-1.05754	0.835906	0.959379
7-1STAR(1)	0.00321704	0.00299999	1.07811	0.836127	0.959379
146bSTAR(1)	0.00154865	0.00143356	1.08429	0.836177	0.959379
18b(1)	0.000747363	0.000641591	1.10073	0.83976	0.961838
3155-3p(1)	6.57391e-05	7.49235e-05	-1.13886	0.840608	0.961838
3613STAR(1)	0.000223244	0.000208483	1.12485	0.843153	0.962054
30b(1)	0.0183971	0.0195814	-1.06686	0.84428	0.962054
99a(1)	0.100809	0.095061	1.06056	0.845257	0.962054
106bSTAR(1)	0.0565027	0.0598625	-1.05953	0.845372	0.962054
324-5p(1)	0.0111794	0.0104877	1.06439	0.84726	0.9629
7e(1)	0.0256084	0.0240781	1.06222	0.852148	0.96592
152(1)	0.0636019	0.0672077	-1.05657	0.852215	0.96592
937(1)	0.000161232	0.000158354	-1.11767	0.854047	0.966694
19b-1STAR(1)	0.000135599	0.000149393	-1.12128	0.856878	0.968434
1298(1)	6.54555e-05	5.20537e-05	-1.09575	0.857887	0.968434
1179(1)	7.3448e-05	9.10195e-05	-1.12932	0.860086	0.969615
33a(1)	0.00312325	0.00297239	1.06348	0.865188	0.974061
942STAR(1)	0.000152044	0.000182016	-1.11899	0.867419	0.975267
377(1)	0.00181441	0.00194848	-1.07159	0.873166	0.979923
99b(1)	0.254798	0.243974	1.04439	0.873891	0.979923
20aSTAR(1)	0.000879605	0.000941566	-1.06723	0.87893	0.983235
548eSTAR(1)	0.000447907	0.00048911	-1.08142	0.879183	0.983235
3130-5p(1)	5.93264e-05	5.80374e-05	1.08911	0.884571	0.987947
192STAR(1)	0.000123437	0.000159114	-1.10996	0.885784	0.987989
27bSTAR(1)	0.000752314	0.000654105	1.06932	0.890551	0.991991
423-3p(1)	0.108301	0.112481	-1.03873	0.891966	0.992253
503(1)	0.0128918	0.0122925	1.04699	0.896062	0.992767
4638-3p(1)	0.00019481	0.000190968	-1.08252	0.897255	0.992767
1304(1)	0.000186055	0.000182643	1.08149	0.897559	0.992767
4688-5p(1)	6.57391e-05	0.000106268	-1.11498	0.897602	0.992767
20bSTAR(1)	0.00044145	0.000469258	-1.06656	0.900283	0.992767
490-3p(1)	0.000140383	9.86304e-05	1.09794	0.900468	0.992767
887(1)	0.00015353	0.000166627	-1.08331	0.900691	0.992767
516a(2)	0.000131144	0.00010919	1.09621	0.903324	0.994365
339-5p(1)	0.00232704	0.00222779	1.04481	0.906689	0.996357
576-5p(1)	0.00372205	0.00383945	-1.04395	0.909428	0.996357
28-3p(1)	0.122532	0.118671	1.03255	0.910037	0.996357
30c-2STAR(1)	0.000129582	0.000130634	-1.07306	0.910242	0.996357
137(1)	7.26774e-05	5.42542e-05	1.10244	0.912166	0.996357
3157-5p(1)	0.000180144	0.000156639	1.07866	0.913437	0.996357
222STAR(1)	0.000156675	0.000201229	-1.07567	0.917952	0.996357
369(1)	0.00894157	0.00856542	1.04724	0.918586	0.996357
331STAR(1)	0.00383364	0.00367274	1.03696	0.919037	0.996357
374a(1)	0.0141417	0.0137553	1.03028	0.924488	0.996357
18aSTAR(1)	0.0014731	0.00140636	1.03946	0.925745	0.996357
511-3p(2)	3.03634e-05	3.26441e-05	-1.08471	0.928235	0.996357
25STAR(1)	1.63396e-05	3.26441e-05	-1.2288	0.928235	0.996357
3136(1)	3.74638e-05	4.67591e-05	-1.10973	0.928235	0.996357
301bSTAR(1)	2.72059e-05	4.86236e-05	-1.17808	0.928235	0.996357
410STAR(1)	1.63396e-05	4.64978e-05	-1.29229	0.928235	0.996357
196b(1)	0.0060059	0.00580442	1.03103	0.929829	0.996357
519d(1)	5.07874e-05	3.00317e-05	1.09313	0.931092	0.996357
3146(1)	4.84516e-05	2.97704e-05	1.08724	0.93615	0.996357
181d(1)	0.00756793	0.00778594	-1.02604	0.939503	0.996357
873(1)	0.00194765	0.00192306	1.02984	0.941568	0.996357
3667-5p(1)	4.12297e-05	2.50179e-05	1.07845	0.942824	0.996357
509-3p(3)	8.30974e-05	6.77694e-05	-1.03777	0.944067	0.996357
125b-1STAR(1)	0.000132243	0.000124309	-1.039	0.944868	0.996357
323bSTAR(1)	7.83626e-05	7.2522e-05	-1.04038	0.945001	0.996357
103(2)	0.831517	0.807322	1.02986	0.945412	0.996357
579-5p(1)	0.000190816	0.000187168	1.0428	0.945691	0.996357
493-3p(1)	0.00170313	0.00176557	-1.02751	0.946531	0.996357
32STAR(1)	0.000157376	0.000152656	1.03964	0.946957	0.996357
542STAR(1)	0.000333368	0.000330158	-1.03563	0.948943	0.996357
199a-3p(3)	0.68146	0.694209	-1.01867	0.949167	0.996357
3614-3p(1)	8.16982e-06	1.35179e-05	-1.11972	0.94922	0.996357
376bSTAR(1)	8.16982e-06	1.35179e-05	-1.11972	0.94922	0.996357
363STAR(1)	8.16982e-06	1.72615e-05	-1.14788	0.94922	0.996357
3165-5p(1)	1.90361e-05	2.92363e-05	-1.05317	0.94922	0.996357
515(2)	8.16982e-06	2.69967e-05	-1.19141	0.94922	0.996357
541-3p(1)	8.16982e-06	2.92363e-05	-1.19807	0.94922	0.996357
616-3p(1)	0.00019896	0.000232675	-1.04567	0.950547	0.996357
216b(1)	0.000619807	0.00062215	-1.03056	0.951337	0.996357
610(1)	0.000484307	0.000463719	1.0295	0.956682	0.999379
3677-5p(1)	2.21936e-05	2.69967e-05	-1.02705	0.959393	0.999379
219-1-3p(1)	0.000132441	0.000160359	-1.0396	0.962727	0.999379
652STAR(1)	2.42258e-05	2.92363e-05	-1.02195	0.963428	0.999379
3613(1)	0.00398842	0.00404291	-1.01553	0.966324	0.999379
5094-3p(1)	5.07874e-05	4.05146e-05	1.04981	0.967597	0.999379
3942-5p(1)	0.000368304	0.000372987	-1.02238	0.968707	0.999379
2278(1)	4.05295e-05	2.86393e-05	1.0478	0.969707	0.999379
15aSTAR(1)	4.43871e-05	3.23828e-05	1.04714	0.970664	0.999379
365(2)	0.000353158	0.000353455	1.01957	0.971894	0.999379
653-5p(1)	0.000268464	0.000234458	1.02528	0.972233	0.999379
584(1)	0.0190456	0.0188638	1.01074	0.972352	0.999379
125a(1)	0.116659	0.115535	1.00952	0.973203	0.999379
31-5p(1)	2.42258e-05	1.25089e-05	1.056	0.980994	0.999379
3150-3p(1)	2.42258e-05	1.25089e-05	1.056	0.980994	0.999379
766(1)	0.00100975	0.00105655	-1.01056	0.981138	0.999379
2278STAR(1)	2.9294e-05	1.51213e-05	1.05709	0.981344	0.999379
100STAR(1)	2.14934e-05	1.72615e-05	1.00657	0.982733	0.999379
126-3p(1)	1.03679	1.03095	1.00568	0.983823	0.999379
18a(1)	0.0241899	0.0239977	1.00597	0.984417	0.999379
339-3p(1)	0.0119972	0.0120946	-1.00637	0.984623	0.999379
7b(1)	1.70865	1.69971	1.00526	0.985008	0.999379
218-1STAR(1)	2.21936e-05	1.72615e-05	1.01058	0.985715	0.999379
524(1)	2.9294e-05	2.46206e-05	1.01216	0.987189	0.999379
4638-5p(1)	4.84516e-05	4.89324e-05	-1.00179	0.987352	0.999379
1270(2)	0.00113346	0.00113771	-1.00539	0.990267	0.999379
4695-3p(1)	2.9294e-05	1.72615e-05	1.04339	0.991092	0.999379
19aSTAR(1)	2.14934e-05	1.25089e-05	1.04077	0.991798	0.999379
3928(1)	0.00140794	0.00143372	-1.00422	0.991968	0.999379
659(1)	0.000183728	0.000184259	1.00421	0.992085	0.999379
615STAR(1)	6.58805e-05	6.73549e-05	1.01289	0.992491	0.999379
1277-5p(1)	0.00128618	0.00127352	-1.00242	0.995184	0.999379
504STAR(1)	2.21936e-05	1.51213e-05	1.02385	0.995464	0.999379
659STAR(1)	2.21936e-05	1.35179e-05	1.036	0.995503	0.999379
374aSTAR(1)	0.00156087	0.00156383	-1.00157	0.996802	0.999379
450a-1STAR(1)	0.000389531	0.000396672	1.00085	0.997318	0.999379
495(1)	0.000447221	0.000419207	1.00258	0.998191	0.999379
1247(1)	0.000182076	0.00016519	1.00384	0.999792	0.999792
