## Supplementary Data 13 for "Detection of circulating extracellular mRNAs by modified small RNA-sequencing analysis"

### Sheet: Supplementary Data 13
Name	Sequence	Cocktail	Comment	Reference
Calibrator01	GTCCCACTCCGTAGATCTGTTC	2	Used in mastermix for sRNAseq cDNA library preparation	Hafner et al. 2012, Methods
Calibrator02	GATGTAACGAGTTGGAATGCAA	2	Used in mastermix for sRNAseq cDNA library preparation	Hafner et al. 2012, Methods
Calibrator03	TAGCATATCGAGCCTGAGAACA	2	Used in mastermix for sRNAseq cDNA library preparation	Hafner et al. 2012, Methods
Calibrator04	CATCGGTCGAACTTATGTGAAA	2	Used in mastermix for sRNAseq cDNA library preparation	Hafner et al. 2012, Methods
Calibrator05	GAAGCACATTCGCACATCATAT	2	Used in mastermix for sRNAseq cDNA library preparation	Hafner et al. 2012, Methods
Calibrator06	TCTTAACCCGGACCAGAAACTA	2	Used in mastermix for sRNAseq cDNA library preparation	Hafner et al. 2012, Methods
Calibrator07	AGGTTCCGGATAAGTAAGAGCC	2	Used in mastermix for sRNAseq cDNA library preparation	Hafner et al. 2012, Methods
Calibrator08	TAACTCCTTAAGCGAATCTCGC	2	Used in mastermix for sRNAseq cDNA library preparation	Hafner et al. 2012, Methods
Calibrator09	AAAGTAGCATCCGAAATACGGA	2	Used in mastermix for sRNAseq cDNA library preparation	Hafner et al. 2012, Methods
Calibrator10	TGATACGGATGTTATACGCAGC	2	Used in mastermix for sRNAseq cDNA library preparation	Hafner et al. 2012, Methods
Calibrator11	TCCACGACGTCTCATGTATTTC	1	Used at the start of RNA isolation	Max et al., 2018, PNAS
Calibrator12	GGGTACCATACCGGTTGTCTTA	1	Used at the start of RNA isolation	Max et al., 2018, PNAS
Calibrator13	TCATGAGTCCGTACCTTGATTG	1	Used at the start of RNA isolation	Max et al., 2018, PNAS
Calibrator14	ATCATTTACGATTCGGAGCTGT	1	Used at the start of RNA isolation	Max et al., 2018, PNAS
Calibrator15	GATAGTTCGGGATCGCTGTAAC	1	Used at the start of RNA isolation	Max et al., 2018, PNAS
Calibrator16	TGCTACTCCGATCTTTAGCCTC	1	Used at the start of RNA isolation	Max et al., 2018, PNAS
Calibrator17	AGGGCCCTTTAGGCACTAATAG	1	Used at the start of RNA isolation	Max et al., 2018, PNAS
Calibrator18	GTAGCTGTCAGTACGTTCGTGC	1	Used at the start of RNA isolation	Max et al., 2018, PNAS
Calibrator19	TCTAGTTGCGTGATGGAGAGAA	1	Used at the start of RNA isolation	Max et al., 2018, PNAS
Calibrator20	AGCCGCATTTCGTAGTGATATT	1	Used at the start of RNA isolation	Max et al., 2018, PNAS
