## Supplementary Data 14 for "Detection of circulating extracellular mRNAs by modified small RNA-sequencing analysis"

### Sheet: Supplemental Data 14
	Gene	EDTA-Serum	ACD-Serum	Heparin-Serum	ACD-EDTA	Heparin-EDTA	Heparin-ACD
miRNA	21(1)	0.890506	0.9585	0.61831	0.7944	0.416991	0.72226
	223(1)	0.006806	0.2335	0.0001104	0.2998	0.344703	0.02193
	29a(1)	0.943374	0.2899	0.0060902	0.2038	0.003126	0.24261
	451(1)	0.120137	0.9708	0.962973	0.1031	0.072204	0.90699
mRNA	HBA2	0.0674394	0.665362	0.920465	0.251112	0.0741189	0.773085
	MED28	0.944553	0.902976	0.870351	0.972511	0.948211	0.98363
	S100A8	2.31232e-12	1.00374e-10	0.00696878	0.859162	0.000250377	0.00245027
	TMEM134	0.406099	0.780635	8.05049e-09	0.738636	7.19677e-10	5.91307e-08
